# Reconstructed signaling and regulatory networks identify potential drugs for SARS-CoV-2 infection

**DOI:** 10.1101/2020.06.01.127589

**Authors:** Jun Ding, Jose Lugo-Martinez, Ye Yuan, Jessie Huang, Adam J. Hume, Ellen L. Suder, Elke Mühlberger, Darrell N. Kotton, Ziv Bar-Joseph

## Abstract

Several molecular datasets have been recently compiled to characterize the activity of SARS-CoV-2 within human cells. Here we extend computational methods to integrate several different types of sequence, functional and interaction data to reconstruct networks and pathways activated by the virus in host cells. We identify key proteins in these networks and further intersect them with genes differentially expressed at conditions that are known to impact viral activity. Several of the top ranked genes do not directly interact with virus proteins. We experimentally tested treatments for a number of the predicted targets. We show that blocking one of the predicted indirect targets significantly reduces viral loads in stem cell-derived alveolar epithelial type II cells (iAT2s).

**Software and interactive visualization:** https://github.com/phoenixding/sdremsc
