## Supplementary Table S3 for "Reconstructed signaling and regulatory networks identify potential drugs for SARS-CoV-2 infection"

### Sheet: Sheet1
Condition	Accession Number	Data type	References
Smoker	GSE10072	Microarray	[48]
Hypertension	GSE24988	Microarray	[19]
Diabetes	GSE15900	Microarray	[46]
COPD	GSE38974	Microarray	[47]
Cancer	GSE2514	Microarray	[45]
Age	GSE136831	ScRNA-Seq	[20]
Sex	GSE136831	ScRNA-Seq	[20]
