## Supplementary Table S5 for "Reconstructed signaling and regulatory networks identify potential drugs for SARS-CoV-2 infection"

SARS-Cov-2_Protein	Host_Protein
E	AP3B1
E	BRD4
E	BRD2
E	CWC27
E	ZC3H18
E	SLC44A2
M	PMPCB
M	YIF1A
M	ATP1B1
M	ACADM
M	ETFA
M	STOM
M	GGCX
M	ATP6V1A
M	PSMD8
M	REEP5
M	PMPCA
M	ANO6
M	PITRM1
M	SLC30A9
M	FASTKD5
M	SLC30A7
M	TUBGCP3
M	COQ8B
M	SAAL1
M	REEP6
M	INTS4
M	SLC25A21
M	TUBGCP2
M	TARS2
M	RTN4
M	FAM8A1
M	AASS
M	AKAP8L
M	AAR2
M	BZW2
N	RRP9
N	PABPC1
N	CSNK2A2
N	CSNK2B
N	G3BP1
N	PABPC4
N	LARP1
N	FAM98A
N	SNIP1
N	UPF1
N	MOV10
N	G3BP2
N	DDX21
N	RBM28
N	RPL36
NSP1	POLA1
NSP1	PRIM1
NSP1	PRIM2
NSP1	POLA2
NSP1	COLGALT1
NSP1	PKP2
NSP10	AP2A2
NSP10	GFER
NSP10	ERGIC1
NSP10	AP2M1
NSP10	GRPEL1
NSP11	TBCA
NSP12	SBNO1
NSP12	BCKDK
NSP12	AKAP8
NSP12	MYCBP2
NSP12	SLU7
NSP12	RIPK1
NSP12	UBAP2L
NSP12	TYSND1
NSP12	PDZD11
NSP12	PRRC2B
NSP12	UBAP2
NSP12	ZNF318
NSP12	CRTC3
NSP12	USP54
NSP12	ZC3H7A
NSP12	LARP4B
NSP12	RBM41
NSP12	TCF12
NSP12	PPIL3
NSP12	PLEKHA5
NSP13	TBKBP1
NSP13	CIT
NSP13	HSBP1
NSP13	PCNT
NSP13	CEP43
NSP13	PRKAR2A
NSP13	PRKACA
NSP13	PRKAR2B
NSP13	RDX
NSP13	CENPF
NSP13	TLE1
NSP13	TLE3
NSP13	TLE5
NSP13	GOLGA3
NSP13	GOLGA2
NSP13	GOLGB1
NSP13	GRIPAP1
NSP13	CEP350
NSP13	PDE4DIP
NSP13	CEP135
NSP13	CEP68
NSP13	CNTRL
NSP13	ERC1
NSP13	GCC2
NSP13	CLIP4
NSP13	NIN
NSP13	CEP112
NSP13	MIPOL1
NSP13	USP13
NSP13	GCC1
NSP13	JAKMIP1
NSP13	CDK5RAP2
NSP13	AKAP9
NSP13	GORASP1
NSP13	FYCO1
NSP13	C1orf50
NSP13	CEP250
NSP13	TBK1
NSP13	HOOK1
NSP13	NINL
NSP14	GLA
NSP14	IMPDH2
NSP14	SIRT5
NSP15	NUTF2
NSP15	ARF6
NSP15	RNF41
NSP2	SLC27A2
NSP2	EIF4E2
NSP2	POR
NSP2	RAP1GDS1
NSP2	WASHC4
NSP2	FKBP15
NSP2	GIGYF2
NSP4	IDE
NSP4	TIMM10
NSP4	ALG11
NSP4	NUP210
NSP4	TIMM29
NSP4	DNAJC11
NSP4	TIMM10B
NSP4	TIMM9
NSP5	HDAC2
NSP5_C145A	GPX1
NSP5_C145A	TRMT1
NSP6	ATP5MG
NSP6	ATP6AP1
NSP6	SIGMAR1
NSP6	ATP13A3
NSP7	AGPS
NSP7	CYB5B
NSP7	ACSL3
NSP7	CYB5R3
NSP7	RALA
NSP7	COMT
NSP7	RAB5C
NSP7	RAB7A
NSP7	RAB8A
NSP7	RAB2A
NSP7	RAB10
NSP7	RAB14
NSP7	RHOA
NSP7	RAB1A
NSP7	GNB1
NSP7	GNG5
NSP7	LMAN2
NSP7	MOGS
NSP7	TOR1AIP1
NSP7	MTARC1
NSP7	QSOX2
NSP7	HS2ST1
NSP7	NDUFAF2
NSP7	SCCPDH
NSP7	SCARB1
NSP7	NAT14
NSP7	DCAKD
NSP7	FAM162A
NSP7	DNAJC19
NSP7	SELENOS
NSP7	PTGES2
NSP7	RAB18
NSP8	MPHOSPH10
NSP8	SRP72
NSP8	ATE1
NSP8	NSD2
NSP8	SRP19
NSP8	SRP54
NSP8	MRPS25
NSP8	DDX10
NSP8	LARP7
NSP8	MEPCE
NSP8	NGDN
NSP8	EXOSC8
NSP8	NARS2
NSP8	NOL10
NSP8	CCDC86
NSP8	SEPSECS
NSP8	EXOSC5
NSP8	EXOSC3
NSP8	AATF
NSP8	HECTD1
NSP8	MRPS2
NSP8	MRPS5
NSP8	EXOSC2
NSP8	MRPS27
NSP9	GTF2F2
NSP9	FBN1
NSP9	FBN2
NSP9	NUP214
NSP9	NUP62
NSP9	DCAF7
NSP9	EIF4H
NSP9	NUP54
NSP9	MIB1
NSP9	SPART
NSP9	NEK9
NSP9	ZNF503
NSP9	NUP88
NSP9	NUP58
NSP9	MAT2B
NSP9	FBLN5
ORF10	PPT1
ORF10	CUL2
ORF10	MAP7D1
ORF10	THTPA
ORF10	ZYG11B
ORF10	TIMM8B
ORF10	RBX1
ORF10	ELOC
ORF10	ELOB
ORF3A	HMOX1
ORF3A	TRIM59
ORF3A	ARL6IP6
ORF3A	VPS39
ORF3A	CLCC1
ORF3A	VPS11
ORF3A	SUN2
ORF3A	ALG5
ORF3B	STOML2
ORF6	NUP98
ORF6	RAE1
ORF6	MTCH1
ORF7A	HEATR3
ORF7A	MDN1
ORF8	PLOD2
ORF8	TOR1A
ORF8	STC2
ORF8	PLAT
ORF8	ITGB1
ORF8	CISD3
ORF8	COL6A1
ORF8	PVR
ORF8	DNMT1
ORF8	LOX
ORF8	PCSK6
ORF8	INHBE
ORF8	NPC2
ORF8	MFGE8
ORF8	OS9
ORF8	NPTX1
ORF8	POGLUT2
ORF8	POGLUT3
ORF8	ERO1B
ORF8	PLD3
ORF8	FOXRED2
ORF8	CHPF
ORF8	PUSL1
ORF8	EMC1
ORF8	GGH
ORF8	ERLEC1
ORF8	IL17RA
ORF8	NGLY1
ORF8	HS6ST2
ORF8	SDF2
ORF8	NEU1
ORF8	GDF15
ORF8	TM2D3
ORF8	ERP44
ORF8	EDEM3
ORF8	SIL1
ORF8	POFUT1
ORF8	SMOC1
ORF8	PLEKHF2
ORF8	FBXL12
ORF8	UGGT2
ORF8	CHPF2
ORF8	ADAMTS1
ORF8	HYOU1
ORF8	FKBP7
ORF8	ADAM9
ORF8	FKBP10
ORF9B	SLC9A3R1
ORF9B	CHMP2A
ORF9B	CSDE1
ORF9B	TOMM70
ORF9B	MARK3
ORF9B	MARK2
ORF9B	DPH5
ORF9B	DCTPP1
ORF9B	MARK1
ORF9B	PTBP2
ORF9B	BAG5
ORF9C	UBXN8
ORF9C	GPAA1
ORF9C	WFS1
ORF9C	ABCC1
ORF9C	F2RL1
ORF9C	SCAP
ORF9C	DPY19L1
ORF9C	TMEM97
ORF9C	SLC30A6
ORF9C	TAPT1
ORF9C	ERMP1
ORF9C	NLRX1
ORF9C	RETREG3
ORF9C	PIGO
ORF9C	FAR2
ORF9C	ECSIT
ORF9C	ALG8
ORF9C	TMEM39B
ORF9C	GHITM
ORF9C	ACAD9
ORF9C	NDFIP2
ORF9C	BCS1L
ORF9C	NDUFAF1
ORF9C	TMED5
ORF9C	NDUFB9
ORF9C	PIGS
E	ATP6V1B1
E	CAAP1
E	CS
E	MDH1
E	NOP53
E	PRPF40A
E	RBM5
E	RPL39
E	STIP1
E	TAF4
E	TTF1
M	ABCC10
M	ACADS
M	ACADSB
M	ACAT1
M	ACSF2
M	AK4
M	ALDH1A2
M	ALDH5A1
M	ALG6
M	ARFGEF1
M	ARFGEF2
M	ATG9A
M	ATL2
M	ATP12A
M	ATP13A3
M	ATP2A3
M	ATP6V0A2
M	ATP7B
M	ATP8B2
M	C2CD2
M	C5
M	C6orf120
M	CALU
M	CAV1
M	CAV2
M	CDK5RAP3
M	CTSB
M	DENND11
M	DERL3
M	DGLUCY
M	DNAJB2
M	DRAM2
M	ECI1
M	ELF3
M	ENDOD1
M	ERGIC2
M	EXTL2
M	FADS2
M	FANCG
M	FANCI
M	FPGS
M	GBF1
M	GGH
M	GPR37
M	GUF1
M	GUSB
M	HARS2
M	HAUS6
M	HAX1
M	HOOK2
M	INTS12
M	IPO13
M	IRAK1
M	JAK2
M	KIAA0355
M	L2HGDH
M	LMBRD2
M	LTN1
M	MACO1
M	MAIP1
M	MALL
M	MCFD2
M	MCM3AP
M	MED24
M	METTL7B
M	MIPEP
M	MROH1
M	MT-CO2
M	MTFR1L
M	MTHFD1L
M	NARS2
M	NCAPD3
M	NCAPH2
M	NDUFA10
M	NDUFS2
M	NDUFS8
M	NFE2L2
M	NLRX1
M	NME3
M	NR2C2
M	NR5A2
M	NUBP2
M	ODR4
M	ORC4
M	P3H4
M	PC
M	PCCA
M	PCCB
M	PDPR
M	PEX6
M	PIGT
M	PLEKHG4
M	POLD3
M	POMT1
M	PPA2
M	PRKDC
M	PRPF39
M	PSEN2
M	PYCR3
M	PYROXD2
M	RBFOX2
M	RBFOX3
M	RNF145
M	RUFY2
M	SARM1
M	SDF4
M	SERPINE2
M	SGCB
M	SGSM3
M	SLC16A4
M	SLC18B1
M	SLC22A5
M	SLC25A2
M	SLC29A3
M	SLC37A4
M	SLC45A1
M	SLC46A1
M	SLC9A1
M	SPG11
M	STARD3NL
M	TMTC4
M	TNFAIP2
M	TOR1AIP2
M	TRIM7
M	TTC27
M	TYW1
M	UBE3C
M	UNC50
M	UPK1B
M	VPS13A
M	WDFY3
M	WDR72
M	YIF1B
N	ANGPT4
N	CAVIN1
N	CAVIN2
N	HSPA1A
N	HSPA9
N	PCNP
N	SSBP1
NSP1	PISD
NSP1	TIMELESS
NSP1	ZNF148
NSP12	FH
NSP13	RNF8
NSP14	PEG10
NSP14	ZNF250
NSP15	CEP170B
NSP15	DOCK6
NSP15	MOB4
NSP15	SPIRE1
NSP16	MUC13
NSP16	NEMF
NSP3_MACROD	FBXO46
NSP3_MACROD	IL31RA
NSP4	ARSE
NSP4	BMPR1B
NSP4	CEMIP2
NSP4	ENTPD6
NSP4	FSCN1
NSP4	GGH
NSP4	HFE
NSP4	HLA-C
NSP4	HSPA5
NSP4	PIGT
NSP4	TCTN3
NSP6	ABCB8
NSP6	ADPGK
NSP6	APOB
NSP6	ATG9A
NSP6	ATP5F1B
NSP6	ATP5F1D
NSP6	ATP5F1E
NSP6	ATP5PB
NSP6	ATP5PD
NSP6	BRI3BP
NSP6	CANT1
NSP6	CAV1
NSP6	CAV2
NSP6	CERS2
NSP6	CHPT1
NSP6	COG1
NSP6	COG2
NSP6	COG7
NSP6	COPG2
NSP6	COTL1
NSP6	CYB5A
NSP6	DERL3
NSP6	DHCR24
NSP6	DOLK
NSP6	EBP
NSP6	EFHD2
NSP6	EMC10
NSP6	EMC2
NSP6	EMC3
NSP6	EMC4
NSP6	EMC8
NSP6	ENDOD1
NSP6	EVA1C
NSP6	FAM8A1
NSP6	FSCN1
NSP6	GCNT3
NSP6	GPAA1
NSP6	GPR89A
NSP6	HACD2
NSP6	HLA-DMB
NSP6	HMGCR
NSP6	LPCAT3
NSP6	LRP12
NSP6	MFSD3
NSP6	MSMO1
NSP6	MSN
NSP6	MT-ATP6
NSP6	MT-ND4
NSP6	NBR1
NSP6	PDLIM1
NSP6	PEX2
NSP6	PIGS
NSP6	PIGU
NSP6	PTDSS2
NSP6	RAB32
NSP6	RABL3
NSP6	RHBDD3
NSP6	RMND1
NSP6	SARM1
NSP6	SCAMP4
NSP6	SLC19A2
NSP6	SLC33A1
NSP6	SLC35F6
NSP6	SLC39A14
NSP6	SLC6A15
NSP6	SLC7A6
NSP6	SURF4
NSP6	TLCD1
NSP6	TMEM159
NSP6	TMEM41A
NSP6	TTYH3
NSP6	UBIAD1
NSP6	UPK3B
NSP6	VKORC1L1
NSP6	VMP1
NSP6	WFS1
NSP6	YIF1B
NSP6	YIPF4
NSP6	ZW10
NSP7	ATP6V1B1
NSP7	CA12
NSP7	FOCAD
NSP7	RABGAP1L
NSP7	ROR1
NSP8	FOCAD
NSP8	HERC1
NSP9	MTHFD1
NSP9	SETD2
NSP9	STAT6
NSP9	TAX1BP1
ORF3	ACO1
ORF3	ACVR1
ORF3	ACVR1B
ORF3	ACVR2A
ORF3	ADAM17
ORF3	ADAM9
ORF3	ADCY6
ORF3	ADCY9
ORF3	ADGRA3
ORF3	ADIPOR1
ORF3	AHCYL1
ORF3	AKR1A1
ORF3	AKR1B1
ORF3	AKR7A2
ORF3	AMIGO2
ORF3	ANO6
ORF3	ANXA5
ORF3	ANXA6
ORF3	ATP11C
ORF3	ATP2B4
ORF3	ATP6AP1
ORF3	ATP6V1B1
ORF3	ATP8B1
ORF3	AXL
ORF3	B2M
ORF3	BAG5
ORF3	BAMBI
ORF3	BCAM
ORF3	BLVRA
ORF3	BMERB1
ORF3	BMPR1A
ORF3	BMPR1B
ORF3	BMPR2
ORF3	BROX
ORF3	CA12
ORF3	CAP1
ORF3	CBR1
ORF3	CCDC115
ORF3	CD38
ORF3	CD44
ORF3	CD97
ORF3	CD99
ORF3	CD99L2
ORF3	CDH16
ORF3	CDH17
ORF3	CEMIP2
ORF3	CLCC1
ORF3	CLCN7
ORF3	CLDN12
ORF3	CLIP1
ORF3	CLTRN
ORF3	CLU
ORF3	CMIP
ORF3	CNDP2
ORF3	CNNM3
ORF3	COTL1
ORF3	CPD
ORF3	CRIM1
ORF3	CSDE1
ORF3	CYB5A
ORF3	DCBLD2
ORF3	DDR1
ORF3	DDT
ORF3	DLG1
ORF3	DLGAP4
ORF3	DSC3
ORF3	DTNB
ORF3	DTYMK
ORF3	ECE1
ORF3	EEA1
ORF3	EEF1A2
ORF3	EFHD2
ORF3	EIF2A
ORF3	EPCAM
ORF3	EPHA2
ORF3	EPHB2
ORF3	EPHB3
ORF3	EZR
ORF3	FAM234A
ORF3	FAM49B
ORF3	FGFR1
ORF3	FKBP1A
ORF3	FKBP3
ORF3	FLRT3
ORF3	FSCN1
ORF3	FURIN
ORF3	FXYD2
ORF3	GABARAPL2
ORF3	GAL3ST1
ORF3	GCLC
ORF3	GCNT3
ORF3	GGT1
ORF3	GLO1
ORF3	GNA13
ORF3	GNAQ
ORF3	GOLGA7
ORF3	GOLGB1
ORF3	GPI
ORF3	GSK3A
ORF3	HFE
ORF3	HINT1
ORF3	HLA-A
ORF3	HLA-C
ORF3	HLA-E
ORF3	HLA-G
ORF3	HMGCS2
ORF3	HMOX2
ORF3	HOOK3
ORF3	HPCAL1
ORF3	HSP90AB4P
ORF3	HSPA13
ORF3	IDH1
ORF3	IFITM1
ORF3	IFNGR1
ORF3	IGF2R
ORF3	IL10RB
ORF3	IL13RA1
ORF3	IL6ST
ORF3	ITCH
ORF3	ITGA6
ORF3	ITM2B
ORF3	ITM2C
ORF3	KCT2
ORF3	KIAA0319
ORF3	KIAA0930
ORF3	KYNU
ORF3	LDLR
ORF3	LGALS3
ORF3	LMAN2
ORF3	LMCD1
ORF3	LRBA
ORF3	LRFN1
ORF3	LRFN4
ORF3	LRIG3
ORF3	LRP10
ORF3	LRP11
ORF3	LRP12
ORF3	LRP8
ORF3	LRRC47
ORF3	LRRC8A
ORF3	LRRC8D
ORF3	LRRN2
ORF3	LSR
ORF3	LSS
ORF3	LTBR
ORF3	MAPRE1
ORF3	MDH1
ORF3	MEAK7
ORF3	MET
ORF3	MFAP3L
ORF3	MGLL
ORF3	MGRN1
ORF3	MICA
ORF3	MMP15
ORF3	MOSPD2
ORF3	MPZL1
ORF3	MRC2
ORF3	MSN
ORF3	MTPN
ORF3	MYOF
ORF3	MYRF
ORF3	NAA10
ORF3	NAPA
ORF3	NAPG
ORF3	NBR1
ORF3	NCEH1
ORF3	NCOA4
ORF3	NDFIP1
ORF3	NDFIP2
ORF3	NDRG1
ORF3	NECTIN2
ORF3	NECTIN3
ORF3	NEDD1
ORF3	NEO1
ORF3	NETO2
ORF3	NOTCH1
ORF3	NOTCH2
ORF3	NOTCH3
ORF3	NPLOC4
ORF3	NRG1
ORF3	NRP2
ORF3	NRSN2
ORF3	OPN3
ORF3	OSMR
ORF3	PACC1
ORF3	PCDH9
ORF3	PCDHA12
ORF3	PCDHA4
ORF3	PCDHAC2
ORF3	PCDHGC3
ORF3	PDLIM1
ORF3	PGM1
ORF3	PHPT1
ORF3	PI4K2A
ORF3	PIP4P2
ORF3	PLP2
ORF3	PLXNA1
ORF3	PLXND1
ORF3	PMEPA1
ORF3	PMM2
ORF3	PPA1
ORF3	PPIC
ORF3	PRKCSH
ORF3	PROCR
ORF3	PRPS2
ORF3	PSAT1
ORF3	PTGR1
ORF3	PTPA
ORF3	PTPN11
ORF3	PTPRA
ORF3	PTPRF
ORF3	PTPRJ
ORF3	PTPRM
ORF3	PTPRS
ORF3	PVR
ORF3	RAB13
ORF3	RAB14
ORF3	RAB1A
ORF3	RAB21
ORF3	RAB2A
ORF3	RAB31
ORF3	RAB32
ORF3	RAB34
ORF3	RAB3D
ORF3	RAB5A
ORF3	RAB5B
ORF3	RAB7A
ORF3	RAB8A
ORF3	RAB9A
ORF3	RABGAP1L
ORF3	RELL1
ORF3	RHBDF2
ORF3	RHEB
ORF3	RHOB
ORF3	RNF130
ORF3	RNF149
ORF3	RNF19A
ORF3	RNPEP
ORF3	ROR1
ORF3	SCARB1
ORF3	SELENOK
ORF3	SEMA4B
ORF3	SEMA4C
ORF3	SGCE
ORF3	SHC1
ORF3	SHTN1
ORF3	SLC12A4
ORF3	SLC12A6
ORF3	SLC12A7
ORF3	SLC16A6
ORF3	SLC20A1
ORF3	SLC23A2
ORF3	SLC26A2
ORF3	SLC30A1
ORF3	SLC4A10
ORF3	SLC4A2
ORF3	SLC4A4
ORF3	SLC6A6
ORF3	SLK
ORF3	SMS
ORF3	SNAP25
ORF3	SNX1
ORF3	SNX17
ORF3	SNX2
ORF3	SNX27
ORF3	SPAG9
ORF3	SPINT2
ORF3	SRXN1
ORF3	STAM2
ORF3	STEAP1B
ORF3	STEAP2
ORF3	STEAP3
ORF3	STUB1
ORF3	STX10
ORF3	STX12
ORF3	STX4
ORF3	STX6
ORF3	STX7
ORF3	STXBP3
ORF3	SULT1A3
ORF3	SUMF2
ORF3	TAX1BP1
ORF3	TBCB
ORF3	TBCE
ORF3	TBL2
ORF3	TGFBR1
ORF3	TGFBR2
ORF3	TGOLN2
ORF3	TKFC
ORF3	TMEM156
ORF3	TMEM237
ORF3	TMEM30B
ORF3	TMUB1
ORF3	TNFRSF10A
ORF3	TNFRSF10B
ORF3	TNFRSF10D
ORF3	TNFRSF1A
ORF3	TNFRSF21
ORF3	TNFSF9
ORF3	TNIP1
ORF3	TOM1L1
ORF3	TOR1A
ORF3	TOR1B
ORF3	TPBG
ORF3	TRAPPC5
ORF3	TREX1
ORF3	TRIM16
ORF3	TRIM47
ORF3	TSKU
ORF3	UBL3
ORF3	UBQLN1
ORF3	UCHL1
ORF3	UGCG
ORF3	UPK3B
ORF3	USP8
ORF3	VAMP2
ORF3	VAMP3
ORF3	VAMP7
ORF3	VPS11
ORF3	VPS16
ORF3	VPS18
ORF3	VPS26A
ORF3	VPS39
ORF3	VPS41
ORF3	VPS45
ORF3	WWP1
ORF3	WWP2
ORF3	ZDHHC20
ORF3	ZDHHC5
ORF3	ZDHHC9
ORF3	ZNRF3
ORF7A	AGMAT
ORF7A	ARFGEF1
ORF7A	ATM
ORF7A	ATP13A1
ORF7A	ATR
ORF7A	BTAF1
ORF7A	COG1
ORF7A	COG2
ORF7A	COG3
ORF7A	COG7
ORF7A	DOCK5
ORF7A	DYNC2H1
ORF7A	ELMO2
ORF7A	FAM20B
ORF7A	FANCD2
ORF7A	FANCI
ORF7A	FASTKD1
ORF7A	HCoV_ORF3
ORF7A	INTS1
ORF7A	INTS12
ORF7A	INTS2
ORF7A	INTS4
ORF7A	INTS5
ORF7A	INTS8
ORF7A	IPO11
ORF7A	L2HGDH
ORF7A	LTN1
ORF7A	NCAPD3
ORF7A	NCAPG2
ORF7A	NDUFA12
ORF7A	NF1
ORF7A	NLRX1
ORF7A	NUBPL
ORF7A	NUP188
ORF7A	NUP93
ORF7A	OAT
ORF7A	PC
ORF7A	PDS5A
ORF7A	PFKP
ORF7A	PSAT1
ORF7A	RANBP6
ORF7A	RIF1
ORF7A	RNF213
ORF7A	SCAI
ORF7A	STK11IP
ORF7A	TBC1D8
ORF7A	THADA
ORF7A	TMEM168
ORF7A	TTC27
ORF7A	TTI1
ORF7A	TUT1
ORF7A	UBE3C
ORF7A	USP34
ORF7A	XPO5
ORF7A	XPOT
ORF7B	ABCB10
ORF7B	ABHD16A
ORF7B	ABHD5
ORF7B	ACP2
ORF7B	ACVR1
ORF7B	ACVR1B
ORF7B	ADCY9
ORF7B	ADGRG1
ORF7B	ADGRG6
ORF7B	ADPGK
ORF7B	AGPAT3
ORF7B	AKR1B1
ORF7B	ALG11
ORF7B	ALG13
ORF7B	ALG14
ORF7B	ALG5
ORF7B	ALG6
ORF7B	ALG8
ORF7B	AMIGO2
ORF7B	ANO6
ORF7B	APOOL
ORF7B	AREG
ORF7B	ARFIP1
ORF7B	ATP11C
ORF7B	ATP6AP1
ORF7B	B2M
ORF7B	B3GALT6
ORF7B	B3GAT3
ORF7B	B4GALT7
ORF7B	B4GAT1
ORF7B	BCAM
ORF7B	BCAP31
ORF7B	BET1
ORF7B	BMPR1A
ORF7B	BNIP3L
ORF7B	BSCL2
ORF7B	C15orf61
ORF7B	C16orf58
ORF7B	C1orf159
ORF7B	C1QL1
ORF7B	CA12
ORF7B	CACNG6
ORF7B	CALML5
ORF7B	CANT1
ORF7B	CASC4
ORF7B	CCDC115
ORF7B	CD38
ORF7B	CD44
ORF7B	CD70
ORF7B	CD81
ORF7B	CD97
ORF7B	CD99
ORF7B	CELSR2
ORF7B	CHST14
ORF7B	CKAP4
ORF7B	CLDN1
ORF7B	CLDN12
ORF7B	CNTNAP3
ORF7B	COMT
ORF7B	CRIM1
ORF7B	CSGALNACT1
ORF7B	CTDNEP1
ORF7B	CTNNA1
ORF7B	CTNNA2
ORF7B	CUX1
ORF7B	CYBRD1
ORF7B	CYP1B1
ORF7B	CYP2S1
ORF7B	CYP4F8
ORF7B	DAD1
ORF7B	DAGLB
ORF7B	DCBLD2
ORF7B	DDR1
ORF7B	DEGS1
ORF7B	DHRS7
ORF7B	DIS3
ORF7B	DPY19L2
ORF7B	DPY19L3
ORF7B	DRAM2
ORF7B	DSC3
ORF7B	ECE1
ORF7B	EFNB1
ORF7B	ELOVL5
ORF7B	ELOVL6
ORF7B	ELOVL7
ORF7B	ENTPD4
ORF7B	EPHA2
ORF7B	ERBB2
ORF7B	ERMP1
ORF7B	EXOG
ORF7B	EXT1
ORF7B	EXTL2
ORF7B	EXTL3
ORF7B	FAM20C
ORF7B	FAM234A
ORF7B	FAS
ORF7B	FH
ORF7B	FITM2
ORF7B	FKBP8
ORF7B	FKRP
ORF7B	FLRT3
ORF7B	FUT8
ORF7B	FXYD2
ORF7B	GAL3ST1
ORF7B	GALNT1
ORF7B	GALNT10
ORF7B	GALNT12
ORF7B	GINM1
ORF7B	GJA1
ORF7B	GLCE
ORF7B	GNA13
ORF7B	GOLGA5
ORF7B	GOLGB1
ORF7B	GOLIM4
ORF7B	GOLM1
ORF7B	GORASP2
ORF7B	GOSR1
ORF7B	GOSR2
ORF7B	GPAT4
ORF7B	GPD2
ORF7B	GPR39
ORF7B	GPR89A
ORF7B	GPX8
ORF7B	HIGD2A
ORF7B	HLA-A
ORF7B	HMOX2
ORF7B	HTATIP2
ORF7B	IFITM1
ORF7B	IGF2R
ORF7B	IL10RB
ORF7B	IL13RA1
ORF7B	IL6ST
ORF7B	ITCH
ORF7B	ITGA6
ORF7B	ITM2C
ORF7B	ITPRIPL2
ORF7B	KCT2
ORF7B	KDELR1
ORF7B	KLHDC2
ORF7B	LAPTM4A
ORF7B	LCLAT1
ORF7B	LDAH
ORF7B	LDLR
ORF7B	LEMD3
ORF7B	LETMD1
ORF7B	LGALS3
ORF7B	LGR4
ORF7B	LMAN1
ORF7B	LMAN2
ORF7B	LMAN2L
ORF7B	LPAR1
ORF7B	LPCAT4
ORF7B	LRFN1
ORF7B	LRP10
ORF7B	LRP12
ORF7B	LRRC8A
ORF7B	LRRN2
ORF7B	LTBR
ORF7B	MAN1B1
ORF7B	MAVS
ORF7B	MEAK7
ORF7B	MET
ORF7B	METTL16
ORF7B	MFSD10
ORF7B	MFSD5
ORF7B	MFSD8
ORF7B	MGST1
ORF7B	MICA
ORF7B	MICOS13
ORF7B	MMP15
ORF7B	MPZL1
ORF7B	MTCH1
ORF7B	MTFP1
ORF7B	MTX1
ORF7B	MUL1
ORF7B	MYRF
ORF7B	NAPA
ORF7B	NAPG
ORF7B	NCEH1
ORF7B	NDC1
ORF7B	NDFIP1
ORF7B	NDFIP2
ORF7B	NDUFB11
ORF7B	NECTIN2
ORF7B	NEO1
ORF7B	NETO2
ORF7B	NIPA1
ORF7B	NOTCH2
ORF7B	NOTCH3
ORF7B	NRG1
ORF7B	NRSN2
ORF7B	NT5C3A
ORF7B	OCIAD2
ORF7B	OPA3
ORF7B	OPN3
ORF7B	ORAI1
ORF7B	OSTC
ORF7B	PACC1
ORF7B	PAQR5
ORF7B	PCDHAC2
ORF7B	PEX10
ORF7B	PEX13
ORF7B	PEX2
ORF7B	PGAP2
ORF7B	PIGO
ORF7B	PISD
ORF7B	PLD3
ORF7B	PLIN2
ORF7B	PLP2
ORF7B	PLXND1
ORF7B	PMEPA1
ORF7B	PNKD
ORF7B	PNPLA2
ORF7B	POMGNT1
ORF7B	PRAF2
ORF7B	PROCR
ORF7B	PRXL2A
ORF7B	PSEN2
ORF7B	PTGES
ORF7B	PTPMT1
ORF7B	PTPN11
ORF7B	PTPRA
ORF7B	PTPRF
ORF7B	PTPRJ
ORF7B	PTPRM
ORF7B	PTRH2
ORF7B	PVR
ORF7B	QSOX1
ORF7B	QSOX2
ORF7B	RAB13
ORF7B	RAB1A
ORF7B	RAB34
ORF7B	RAB5A
ORF7B	RAB7A
ORF7B	RABL3
ORF7B	RDH14
ORF7B	REEP5
ORF7B	RELL1
ORF7B	RETREG2
ORF7B	RETREG3
ORF7B	RFT1
ORF7B	RHBDD2
ORF7B	RHBDF2
ORF7B	RNF130
ORF7B	RNF149
ORF7B	RNF19A
ORF7B	S1PR3
ORF7B	SAMD8
ORF7B	SCAMP1
ORF7B	SCAMP2
ORF7B	SCAMP3
ORF7B	SCAMP4
ORF7B	SCAP
ORF7B	SCARA5
ORF7B	SCARB1
ORF7B	SCCPDH
ORF7B	SCFD1
ORF7B	SEC61B
ORF7B	SEC61G
ORF7B	SELENOK
ORF7B	SELENOS
ORF7B	SEMA4B
ORF7B	SEMA4C
ORF7B	SGCB
ORF7B	SGCD
ORF7B	SGCE
ORF7B	SGPP1
ORF7B	SLC12A7
ORF7B	SLC15A4
ORF7B	SLC16A6
ORF7B	SLC23A2
ORF7B	SLC25A52
ORF7B	SLC26A2
ORF7B	SLC2A6
ORF7B	SLC30A1
ORF7B	SLC30A5
ORF7B	SLC33A1
ORF7B	SLC35A1
ORF7B	SLC35A2
ORF7B	SLC35F5
ORF7B	SLC38A2
ORF7B	SLC47A2
ORF7B	SLC4A2
ORF7B	SMIM1
ORF7B	SNAP25
ORF7B	SNX17
ORF7B	SORT1
ORF7B	SPINT2
ORF7B	SPNS1
ORF7B	SPTLC2
ORF7B	SQLE
ORF7B	SRPRA
ORF7B	ST7
ORF7B	STEAP1B
ORF7B	STEAP2
ORF7B	STEAP3
ORF7B	STRA6
ORF7B	STT3A
ORF7B	STUB1
ORF7B	STX10
ORF7B	STX12
ORF7B	STX16
ORF7B	STX2
ORF7B	STX4
ORF7B	STX5
ORF7B	STX6
ORF7B	STX7
ORF7B	SYMPK
ORF7B	SYNGR3
ORF7B	SYPL1
ORF7B	TAMM41
ORF7B	TCIRG1
ORF7B	TGOLN2
ORF7B	TIMELESS
ORF7B	TIMM17A
ORF7B	TIMM17B
ORF7B	TLCD1
ORF7B	TLCD4
ORF7B	TM9SF1
ORF7B	TM9SF2
ORF7B	TM9SF3
ORF7B	TM9SF4
ORF7B	TMED10
ORF7B	TMED2
ORF7B	TMED4
ORF7B	TMED7
ORF7B	TMED9
ORF7B	TMEM106C
ORF7B	TMEM135
ORF7B	TMEM156
ORF7B	TMEM159
ORF7B	TMEM164
ORF7B	TMEM177
ORF7B	TMEM192
ORF7B	TMEM199
ORF7B	TMEM214
ORF7B	TMEM221
ORF7B	TMEM223
ORF7B	TMEM248
ORF7B	TMEM254
ORF7B	TMEM256
ORF7B	TMEM258
ORF7B	TMEM30B
ORF7B	TMEM68
ORF7B	TMEM70
ORF7B	TMEM87A
ORF7B	TMPPE
ORF7B	TMX1
ORF7B	TNFRSF10A
ORF7B	TNFRSF10B
ORF7B	TNFRSF10D
ORF7B	TNFRSF1A
ORF7B	TNFRSF21
ORF7B	TNFSF15
ORF7B	TNFSF9
ORF7B	TPBG
ORF7B	TRIM59
ORF7B	TRPM4
ORF7B	TSPAN14
ORF7B	TUSC3
ORF7B	TVP23C
ORF7B	UBE2G2
ORF7B	UNC93B1
ORF7B	VAMP3
ORF7B	VAMP4
ORF7B	VAMP7
ORF7B	VEZT
ORF7B	VKORC1L1
ORF7B	VPS45
ORF7B	VSIR
ORF7B	VTI1A
ORF7B	WDR83OS
ORF7B	WWP2
ORF7B	XXYLT1
ORF7B	ZDHHC13
ORF7B	ZDHHC18
ORF7B	ZDHHC21
ORF7B	ZDHHC3
ORF7B	ZDHHC5
ORF7B	ZDHHC6
ORF7B	ZDHHC9
ORF7B	ZFPL1
ORF7B	ZMPSTE24
ORF8	C5
ORF8	CLU
ORF8	CNNM3
ORF8	CNTNAP3B
ORF8	CXCL5
ORF8	EGFL7
ORF8	FGA
ORF8	FGB
ORF8	IGFBP3
ORF8	IGFBP4
ORF8	ITGA3
ORF8	LTBP1
ORF8	MAN2A1
ORF8	NME3
ORF8	NTS
ORF8	PDIA3
ORF8	PLAU
ORF8	PROS1
ORF8	SELENOF
ORF8	SERPINE1
ORF8	ST8SIA4
ORF8	TCTN3
ORF8	TGFB1
ORF8	TGFB2
ORF8	TGFBI
ORF8	TOR1B
ORF9B	HSPA1A
ORF9B	MTARC1
S	GOLGA7
S	ZDHHC5
