## Supplementary Table S6 for "Reconstructed signaling and regulatory networks identify potential drugs for SARS-CoV-2 infection"

node	phosphorylation?
PCF11	yes
MAPT	yes
ANK2	yes
LARP7	yes
RSF1	yes
PLEKHG2	yes
DDX42	yes
PAK4	yes
PPP1R12A	yes
NAV3	yes
OSBPL8	yes
CEP95	yes
TBC1D15	yes
CEP112	yes
ZFC3H1	yes
PPP1R14A	yes
SIPA1L3	yes
SMARCAD1	yes
STIM1	yes
PKD2	yes
FAM160A2	yes
SPP1	yes
RRP8	yes
KMT2B	yes
HNRNPD	yes
BMP2K	yes
LSR	yes
CTR9	yes
PLEKHA1	yes
TACC2	yes
STBD1	yes
LSM14A	yes
PARVA	yes
USO1	yes
BAG3	yes
PDZD8	yes
PDCD5	yes
LLGL2	yes
SLC4A4	yes
UNK	yes
HPS5	yes
UBE2O	yes
BRD1	yes
PRMT3	yes
KAT7	yes
SMARCC2	yes
YTHDC1	yes
PDCD11	yes
CBX5	yes
NOLC1	yes
ABCC3	yes
MAP1S	yes
SPAG9	yes
EIF4B	yes
TP53I11	yes
SRSF1	yes
ARFGAP2	yes
CHERP	yes
STX4	yes
TNKS1BP1	yes
KIF1A	yes
SSRP1	yes
MRTFA	yes
ZDHHC5	yes
USP6	yes
USP32	yes
CTNND1	yes
TBC1D10B	yes
OSBP	yes
PATL1	yes
BRD4	yes
HNF1B	yes
HIRIP3	yes
DDX23	yes
ESYT2	yes
GTF3C1	yes
GIGYF2	yes
AHNAK	yes
PHLDB2	yes
EML3	yes
DIS3L2	yes
NF1	yes
DDX17	yes
DKC1	yes
SLC38A1	yes
SCAF11	yes
TJP1	yes
EMD	yes
CPD	yes
NSRP1	yes
SP100	yes
SPINDOC	yes
MICALL1	yes
GIT1	yes
ILF3	yes
NUFIP2	yes
PPHLN1	yes
MYO18A	yes
POLR3E	yes
EEF2K	yes
KRI1	yes
SUPT6H	yes
NOL8	yes
SF1	yes
PRPF4B	yes
BICC1	yes
EIF2AK4	yes
CCDC6	yes
PKP2	yes
DAPK1	yes
DENND5B	yes
HTATSF1	yes
NBAS	yes
KIF27	yes
THUMPD1	yes
DEK	yes
DOCK10	yes
FAM122B	yes
DPF2	yes
PHF6	yes
CARMIL1	yes
STK11IP	yes
EPN2	yes
OSBPL11	yes
AEBP2	yes
PUM2	yes
PPP1R11	yes
SF3B2	yes
PACS1	yes
ALKBH5	yes
ABCF1	yes
DHX16	yes
MDC1	yes
TBC1D9B	yes
EPS8	yes
SQSTM1	yes
HMGN1	yes
TJP2	yes
ITSN2	yes
LRCH3	yes
ANKRD13D	yes
CHAF1B	yes
CLK4	yes
ASXL2	yes
DBN1	yes
ZNF106	yes
ARHGEF18	yes
PLEC	yes
MORC2	yes
FAM83H	yes
SH3BP5L	yes
MB21D2	yes
GLYR1	yes
EEF1D	yes
UIMC1	yes
TP53BP1	yes
HNRNPU	yes
PSIP1	yes
CENPA	yes
CEP170	yes
CTTN	yes
DENND4C	yes
SCAF4	yes
BRD2	yes
MFAP1	yes
SLC39A7	yes
STT3B	yes
WAPL	yes
THOC5	yes
SLC4A7	yes
CEP170B	yes
INF2	yes
TOP2B	yes
HEATR1	yes
HMGA1	yes
RANBP3	yes
SON	yes
VGLL4	yes
ZC3HC1	yes
SAFB	yes
MAP2	yes
EPB41L1	yes
MARK3	yes
EIF5	yes
RBM39	yes
SRSF3	yes
SRRM2	yes
MYEF2	yes
SLU7	yes
ERCC6	yes
CHD4	yes
HDGFL2	yes
CHAF1A	yes
NSFL1C	yes
FSD1	yes
SPECC1L	yes
BRPF1	yes
WASHC2A	yes
WASHC2C	yes
RAD18	yes
ATRX	yes
LARP1	yes
AMOTL2	yes
TAF2	yes
G3BP1	yes
NOP56	yes
NCK1	yes
NCBP1	yes
DCAF6	yes
XRN2	yes
BMS1	yes
CHD3	yes
NAA38	yes
CPSF2	yes
EBAG9	yes
RIC8A	yes
U2SURP	yes
LEO1	yes
FXR2	yes
PARD3	yes
PRKAR2B	yes
RAD23B	yes
SENP3	yes
SF3B1	yes
LMNB2	yes
CUL7	yes
PTPN21	yes
FRMD4B	yes
ZEB1	yes
ERC1	yes
TTBK1	yes
TMF1	yes
SVIL	yes
SLIRP	yes
PTPN3	yes
ESF1	yes
TJAP1	yes
AP3D1	yes
ACSS2	yes
UBR5	yes
ABI1	yes
DGCR8	yes
SLTM	yes
AFDN	yes
KDM5A	yes
BNIP2	yes
RALGPS2	yes
CCNL1	yes
RALY	yes
CEBPZ	yes
MAGED2	yes
TOR1AIP1	yes
SMC4	yes
SRSF7	yes
STK3	yes
NMD3	yes
MTDH	yes
ABCB1	yes
WDR75	yes
DNAJC1	yes
ZNF609	yes
EML4	yes
RGS3	yes
PLXDC2	yes
VPS50	yes
WDR55	yes
RPL22L1	yes
PLEKHH2	yes
PTBP1	yes
PALM	yes
KIF1C	yes
IGDCC4	yes
SRSF5	yes
MCM3	yes
MATR3	yes
CTNNA1	yes
ZFP36L1	yes
FAM53C	yes
PBRM1	yes
VPS16	yes
DST	yes
PDCL	yes
ABCC5	yes
JPH1	yes
DENND1A	yes
RBM17	yes
MACC1	yes
UBA1	yes
AFF4	yes
RBM10	yes
EIF4G1	yes
CAMSAP2	yes
SPTBN1	yes
SGPP1	yes
RILP	yes
RRP9	yes
NEO1	yes
IGF2BP3	yes
SRSF6	yes
TRA2B	yes
TRA2A	yes
PML	yes
LARP4B	yes
OSBPL3	yes
HNRNPA2B1	yes
CBX3	yes
TUSC2	yes
TOMM34	yes
MICAL3	yes
STK4	yes
AKAP12	yes
LMNB1	yes
SIN3A	yes
PLEKHA6	yes
USP34	yes
BCLAF3	yes
CIR1	yes
PNISR	yes
TGS1	yes
NUCKS1	yes
USP20	yes
SEMA6A	yes
NCOA5	yes
NHS	yes
SAMD4A	yes
NUP214	yes
ZMYND8	yes
DCP2	yes
HERPUD2	yes
EPB41L4A	yes
ARFGEF2	yes
AAK1	yes
SLC20A2	yes
SNRNP27	yes
PPIG	yes
CDK13	yes
MPHOSPH10	yes
ZNF638	yes
SHROOM2	yes
CHD1	yes
RAB11FIP5	yes
PNN	yes
PRKAR2A	yes
ARHGEF28	yes
RALGAPA1	yes
RPS6KC1	yes
PTPN14	yes
FCHO2	yes
MAP1B	yes
EAPP	yes
ARHGAP5	yes
MARCKS	yes
HDAC2	yes
HECTD1	yes
TNS3	yes
NOP14	yes
SEC16A	yes
CDK7	yes
MAST4	yes
PKP4	yes
ERBIN	yes
RABL6	yes
SMARCC1	yes
ARL6IP6	yes
PRPF40A	yes
FMNL2	yes
TBC1D14	yes
RIF1	yes
ACIN1	yes
DOCK5	yes
SETD2	yes
TP53BP2	yes
MAP3K1	yes
DIDO1	yes
BOD1L1	yes
CCAR2	yes
PDLIM2	yes
MMTAG2	yes
CHD8	yes
NCAPG	yes
REEP4	yes
DMTN	yes
CCDC149	yes
ARHGEF40	yes
EPB41L2	yes
PCM1	yes
SLC20A1	yes
NKTR	yes
ZC3H8	yes
BIN1	yes
MAP3K2	yes
IWS1	yes
BCLAF1	yes
SAP130	yes
CTNNB1	yes
CHD2	yes
NHSL1	yes
RANBP2	yes
IQGAP1	yes
REPS1	yes
ADGRG6	yes
C2ORF49	yes
FRYL	yes
DROSHA	yes
EIF5B	yes
ZNF592	yes
TRIO	yes
MDN1	yes
SRSF12	yes
NSUN2	yes
PHIP	yes
CUL4A	yes
ERCC5	yes
BIVM	yes
SPIRE1	yes
DOCK9	yes
RALBP1	yes
MICALL2	yes
RBM26	yes
EPB41L3	yes
EIF3B	yes
FOXK1	yes
KPNA3	yes
USP42	yes
FNDC3A	yes
RB1	yes
ZC3H13	yes
MRPS31	yes
DCLK1	yes
MEPCE	yes
STARD13	yes
PDS5B	yes
LRCH4	yes
GIGYF1	yes
SRRT	yes
CUX1	yes
RPRD2	yes
MPHOSPH8	yes
OTUD7B	yes
HSPB1	yes
THOC2	yes
GPATCH8	yes
LARP1B	yes
HNRNPUL1	yes
TMPO	yes
BCKDHA	yes
CLGN	yes
UHRF1BP1L	yes
GAB1	yes
OTUD4	yes
MRE11	yes
LRBA	yes
RETREG3	yes
RAPGEF2	yes
USP10	yes
PALLD	yes
SYMPK	yes
CCDC61	yes
ZC3H18	yes
ZC3H4	yes
ACAT1	yes
CCDC9	yes
DDX10	yes
LIG1	yes
LAYN	yes
UNG	yes
CASC3	yes
BUD13	yes
CDK12	yes
MED1	yes
FBXL20	yes
CWC25	yes
PHLDB1	yes
SCAF1	yes
PNKP	yes
HSPA8	yes
PRKAB1	yes
SRSF9	yes
PRCC	yes
HDGF	yes
RSRC2	yes
LMNA	yes
ARHGEF2	yes
ARL6IP4	yes
DDX55	yes
NCOR2	yes
UBAP2L	yes
TFPT	yes
GATAD2B	yes
PPP6R1	yes
RPL28	yes
U2AF2	yes
TRIM33	yes
MAGI3	yes
TRIM28	yes
RBM15	yes
PRPF38B	yes
RNPC3	yes
FNBP1L	yes
BCL10	yes
SRSF11	yes
SERBP1	yes
DOCK7	yes
PATJ	yes
MAST2	yes
CTPS1	yes
MACF1	yes
SNIP1	yes
THRAP3	yes
MAP7D1	yes
KIAA1522	yes
PUM1	yes
PHACTR4	yes
PPP1R8	yes
NUDC	yes
STMN1	yes
SRRM1	yes
SRSF10	yes
EIF4G3	yes
UBR4	yes
RCC2	yes
SPEN	yes
KAZN	yes
VPS13D	yes
DFFA	yes
PEX10	yes
NOC2L	yes
ACTB	yes
UTP3	yes
PDHA2	yes
ARMCX3	yes
CHAMP1	yes
ZNF22	yes
FAM122A	yes
KBTBD11	yes
RBM12B	yes
RBM15B	yes
JUNB	yes
H1-3	yes
IRF2BPL	yes
BLOC1S3	yes
IRF2BP1	yes
CCDC8	yes
