## Supplementary Table S7 for "Reconstructed signaling and regulatory networks identify potential drugs for SARS-CoV-2 infection"

### Sheet: TableS2_RNAi_screen_hits
Source	Target	PubMedID	Known CoV Interactor?	RNAi Effect	Notes
IBV	MAPD1	22362731	yes	reduced IBV replication
IBV	ABCE1	26311884		potential enable/increase virus replication	host negative regulator of CoV; encoded protein has been proposed to bind to and inhibit RNase L
IBV	ARF1	26311884		identified in RNAi screen hits but scored slightly below threshold	Indirect hit since GBF1 is regulator of ADP-ribosylation factors
IBV	ARF5	26311884		decreased replication	vesicular transport
IBV	ATP2A2	26311884		identified in RNAi screen hits but not referenced in paper aside from Fig 2D
IBV	BAP1	26311884	yes	decreased replication
IBV	BEX2	26311884		decreased replication	apoptosis regulator
IBV	BRF1	26311884	yes	decreased replication
IBV	BRIX	26311884		decreased replication	ribosome biogenesis
IBV	BTB	26311884		not identified in RNAi screen hits	ubiquitin-proteasome system; core of BTB-CUL3-RBX1 E3 ligase complex
IBV	C6	26311884		decreased replication	secreted
IBV	CAV1	26311884	maybe	decreased replication
IBV	CCBL2	26311884		decreased replication	metabolic process
IBV	CCL27	26311884		decreased replication	secreted
IBV	CCND1	26311884	maybe	decreased replication
IBV	CDC5A	26311884		decreased replication	DNA repair
IBV	CDC5L	26311884		decreased replication	spliceosome; transcription
IBV	CHEK2	26311884	yes	decreased replication
IBV	CHMP4B	26311884		decreased replication	key component of the ESCRT complex that regulates multivesicular body sorting; vesicular transport
IBV	CKM	26311884		decreased replication	metabolic process
IBV	CLDN5	26311884		decreased replication	adhesion
IBV	COPZ2	26311884		decreased replication
IBV	CUL3	26311884		decreased replication; reduced viral protein expression	ubiquitin-proteasome system; core of BTB-CUL3-RBX1 E3 ligase complex; influenza virus particles have been reported to accumulate in late endosomes/lysosomes and to exhibit defective uncoating
IBV	CWC15	26311884		decreased replication	spliceosome
IBV	DDX1	26311884	yes	decreased replication	protein synthesis
IBV	DDX24	26311884		decreased replication	helicase
IBV	DDX3X	26311884		decreased replication	helicase
IBV	DDX5	26311884	yes	decreased replication
IBV	DDX51	26311884		decreased replication	ribosome biogenesis
IBV	DHX8	26311884		decreased replication	spliceosome
IBV	EEF1A1	26311884	maybe	decreased replication
IBV	EIF3E	26311884		decreased replication	protein synthesis; translation
IBV	EIF3F	26311884	maybe	decreased replication	protein synthesis
IBV	EIF4B	26311884	yes	decreased replication	protein synthesis
IBV	EVC2	26311884		identified in RNAi screen hits but not referenced in paper aside from Fig 2D
IBV	FBLN2	26311884		decreased replication	secreted
IBV	GBF1	26311884		decreased replication	golgi apparatus-associated brefeldin A (BFA)-resistant GEF 1; vesicular transport
IBV	GJC2	26311884		decreased replication
IBV	HGS	26311884	yes	decreased replication
IBV	HIGD2A	26311884		decreased replication	apoptosis regulator; metabolic process
IBV	HNRNPA1	26311884	maybe	decreased replication
IBV	HNRNPH3	26311884	yes	decreased replication	member of heterogenous nuclear ribonucleoprotein family; splicing
IBV	HNRNPL	26311884	yes	decreased replication	member of heterogenous nuclear ribonucleoprotein family; known to regulate mRNA splicing
IBV	KCNG1	26311884		decreased replication	transporter
IBV	KPNA2	26311884	maybe	decreased replication
IBV	MDH1	26311884		decreased replication	metabolic process
IBV	NAE1	26311884	yes	decreased replication	protein synthesis
IBV	NCOA5	26311884	yes	decreased replication
IBV	NEDD8	26311884		decreased replication; reduced viral protein expression	ubiquitin-proteasome system
IBV	NOL11	26311884		decreased replication
IBV	NPL4	26311884		identified in RNAi screen hits but could not be validated in deconvoluted screen	ubiquitin-proteasome system related protein; VCP-UFD1L-NPL4 complex is key mediator of ER-associated degradation process
IBV	NRG2	26311884		decreased replication	secreted
IBV	NROB1	26311884		decreased replication	transcription
IBV	PDCD11	26311884		decreased replication
IBV	PES1	26311884		decreased replication	protein synthesis
IBV	PFDDN5	26311884	yes	decreased replication
IBV	PISD	26311884		decreased replication
IBV	PLRG1	26311884		identified in RNAi screen hits but not referenced in paper aside from Fig 2A	spliceosome
IBV	POLR1A	26311884		decreased replication	transcription
IBV	POLR1B	26311884		decreased replication	transcription
IBV	POLR2B	26311884	yes	decreased replication
IBV	POU3F2	26311884		decreased replication	transcription
IBV	PPAN	26311884		decreased replication	splicing
IBV	PPIH	26311884	yes	decreased replication
IBV	PRPF18	26311884		decreased replication	spliceosome
IBV	PRPF6	26311884		decreased replication	spliceosome
IBV	PSMA2	26311884	yes	decreased replication
IBV	PSMC6	26311884	maybe	decreased replication
IBV	PSMD14	26311884		strong inhibitory effect on viral infection	26S proteasome subunit; ER-associated degradation process
IBV	RBX1	26311884		decreased replication; reduced viral protein expression	ubiquitin-proteasome system; core of BTB-CUL3-RBX1 E3 ligase complex
IBV	RHBDD3	26311884		decreased replication
IBV	RNF128	26311884	yes	decreased replication
IBV	RPS17	26311884	yes	decreased replication	protein synthesis
IBV	RPS20	26311884	yes	decreased replication	protein synthesis
IBV	RSL24D1	26311884		decreased replication	protein synthesis
IBV	SART1	26311884		decreased replication	spliceosome
IBV	SCD	26311884		decreased replication
IBV	SERPIN2	26311884		decreased replication	secreted
IBV	SNRPD1	26311884		decreased replication	spliceosome
IBV	TBCB	26311884	yes	decreased replication
IBV	TCM8	26311884		decreased replication
IBV	TMCO5A	26311884		identified in RNAi screen hits but not referenced in paper aside from Fig 2D
IBV	TMEM18	26311884		identified in RNAi screen hits but not referenced in paper aside from Fig 2D
IBV	TMEM41B	26311884		identified in RNAi screen hits but not referenced in paper aside from Fig 2D
IBV	U2AF1	26311884		decreased replication	spliceosome
IBV	U2AF2	26311884		decreased replication	spliceosome
IBV	UBE2I	26311884	maybe	decreased replication
IBV	UBE2M	26311884		decreased replication	ubiquitin-conjugating enzyme; required for BTB-CUL3-RBX1 E3 complex activation
IBV	UFD1L	26311884		decreased replication	ubiquitin-proteasome system related protein; ER-associated degradation process
IBV	USP9X	26311884		decreased replication	ubiquitin related
IBV	VCP	26311884		inhibits degradation of the nucleocapsid N protein; induced one of the strongest inhibitory effects on IBV replication	ubiquitin-proteasome system related protein; VCP-UFD1L-NPL4 complex is key mediator of ER-associated degradation process; previously unknown host factor for coronavirus infection
IBV	VNN1	26311884		decreased replication
IBV	ZNF256	26311884		decreased replication	transcription
IBV	ZSCAN	26311884		decreased replication	transcription
MERS	AKT1	25487801		potentially critical role in MERS-CoV infection based on conserved pathway analisis	PI3K/AKT/mTOR pathway; AKT1 phosphorylation
MERS	IKBKB	25487801		potentially critical role in MERS-CoV infection based on conserved pathway analisis	NF- B pathway intermediates
MERS	IKBKG	25487801		potentially critical role in MERS-CoV infection based on conserved pathway analisis	NF- B pathway intermediates
MERS	MAP2K1	25487801		potentially critical role in MERS-CoV infection based on conserved pathway analisis	ERK/MAPK pathway intermediates; ERK1/2 phosphorylation
MERS	MAPK14	25487801		potentially critical role in MERS-CoV infection based on conserved pathway analisis	ERK/MAPK pathway intermediates
MERS	MAPK3	25487801		potentially critical role in MERS-CoV infection based on conserved pathway analisis	ERK/MAPK pathway intermediates
MERS	mTOR	25487801		potentially critical role in MERS-CoV infection based on conserved pathway analisis	PI3K/AKT/mTOR pathway intermediate; mTOR phosphorylation
MERS	NFKB1	25487801		potentially critical role in MERS-CoV infection based on conserved pathway analisis	NF- B pathway intermediates
MERS	P70S6K	25487801		potentially critical role in MERS-CoV infection based on conserved pathway analisis	phosphorylation of downstream target of mTOR
MERS	PDPK1	25487801		potentially critical role in MERS-CoV infection based on conserved pathway analisis	PI3K/AKT/mTOR pathway intermediate
MERS	PIK3R1	25487801		potentially critical role in MERS-CoV infection based on conserved pathway analisis	PI3K/AKT/mTOR pathway intermediate
MERS	PIK3R2	25487801		potentially critical role in MERS-CoV infection based on conserved pathway analisis	PI3K/AKT/mTOR pathway intermediate
MERS	RPS6KB1	25487801		potentially critical role in MERS-CoV infection based on conserved pathway analisis	PI3K/AKT/mTOR pathway intermediate
MERS	S6RP	25487801		potentially critical role in MERS-CoV infection based on conserved pathway analisis	phosphorylation of downstream target of mTOR
MERS	CAMKK2	32040506		low/medium antiviral effect
MERS	CDK5R2	32040506		low/medium antiviral effect
MERS	DGKE	32040506		medium antiviral effect
MERS	DYRK1B	32040506		low/medium antiviral effect
MERS	PLK1	32040506		low/medium/high antiviral effect
MERS	PXK	32040506		predicted to have low/medium/high antiviral effect
MHV	ACTR2	25375324		reduced infections; affected MVH fusion	major constituent of the Arp2/3 complex surface protrusions, as well as for the motility of several pathogens surface protrusions, as well as for the motility of several pathogens inside host cells
MHV	ACTR3	25375324		reduced infections; affected MVH fusion	major constituent of the Arp2/3 complex surface protrusions, as well as for the motility of several pathogens surface protrusions, as well as for the motility of several pathogens inside host cells
MHV	CAV1	25375324		did not affect MVH fusion	known to be involved in caveolae-mediated endocytosis
MHV	CAV2	25375324		significant reduction in MHV-driven GFP expression but did not affect MVH fusion	known to be involved in caveolae-mediated endocytosis
MHV	CLTC	25375324		significant reduction in MHV-driven GFP expression; strongly decreased MVH fusion	known to be involved in clathrin-mediated endocytosis
MHV	DAB2	25375324		significant reduction in MHV-driven GFP expression	known to be involved in clathrin-mediated endocytosis
MHV	DNM1	25375324		significant reduction in MHV-driven GFP expression	known to be involved in clathrin-mediated endocytosis
MHV	DNM2	25375324		significant reduction in MHV-driven GFP expression; strongly decreased MVH fusion	known to be involved in clathrin-mediated endocytosis
MHV	DYNC1H1	25375324		decreased replication-mediated GFP expression	microtubule-associated motility proteins
MHV	DYNC2H1	25375324		decreased replication-mediated GFP expression	microtubule-associated motility proteins
MHV	EEA1	25375324		decreased replication-mediated GFP expression	early endossome-associated genes
MHV	LAMP1	25375324		most virions fuse in late endosomes or lysosomes
MHV	NSF	25375324		severely reduced MHV infection	required for transport from early to late endosomes
MHV	PAK1	25375324		could not be confirmed experimentally	Ser/Thr-protein kinase which is activated by the Rho/Rac/Cdc42 family and is implicated in a variety of downstream effects including modulation of the actin cytoskeleton
MHV	RAB5A	25375324		decreased replication-mediated GFP expression	early endossome-associated genes
MHV	RAB5B	25375324		decreased replication-mediated GFP expression; strongly decreased MVH fusion	early endossome-associated genes
MHV	RAB5C	25375324		decreased replication-mediated GFP expression; strongly decreased MVH fusion	early endossome-associated genes
MHV	RAB7A	25375324		reduced infections; affected MVH fusion	involved in late-endosome and late-endosome to lysosome maturation; RAB7 interacts amongst others with members of the homotypic fusion and vacuole protein sorting (HOPS) tethering complex, involved in late endosome to lysosome maturation.
MHV	RAB7B	25375324		reduced infections; affected MVH fusion	involved in late-endosome and late-endosome to lysosome maturation; RAB7 interacts amongst others with members of the homotypic fusion and vacuole protein sorting (HOPS) tethering complex, involved in late endosome to lysosome maturation.
MHV	SNX1	25375324		could not be confirmed experimentally	involved in retrograde transport of cargo between endosomes and the trans-Golgi network
MHV	VCL	25375324		could not be confirmed experimentally	inter alia involved in connecting the Arp2/3 complex with integrins during actin polymerization
MHV	VPS11	25375324		severely reduced MHV infection; affected MVH fusion	HOPS subunit involved in late endosome to lysosome maturation
MHV	VPS33A	25375324		MHV infection was strongly reduced in the knockout	HOPS subunit involved in late endosome to lysosome maturation
MHV	VPS39	25375324		reduced infections; affected MVH fusion	HOPS subunit involved in late-endosome and late-endosome to lysosome maturation
MHV	VPS41	25375324		severely reduced MHV infection; affected MVH fusion	HOPS subunit involved in late endosome to lysosome maturation
MVH	SYNCRIP	15542667		knockdown reduced MVH synthesis and virus replication
MVH	C11ORF59	21182195		increased replication
MVH	GLG1	21182195		increased replication
MVH	SEC22B	21182195		increased replication
SARS	PI4KB	22253445		strongly inhibited cell entry
SARS	ABI1	26041291		Proviral
SARS	ACVR1	26041291		Antiviral
SARS	ACVR1B	26041291		Antiviral
SARS	ADCK4	26041291		Proviral
SARS	ADK	26041291		Antiviral	antiviral double-stranded RNA-activated protein kinase
SARS	ADRBK1	26041291		Antiviral
SARS	AKAP5	26041291		Antiviral
SARS	AKAP6	26041291		Antiviral
SARS	ALS2CR7	26041291		Antiviral
SARS	ARK5	26041291		Antiviral
SARS	AURKB	26041291		Antiviral
SARS	AZU1	26041291		Proviral
SARS	BCKDK	26041291		Proviral
SARS	BLK	26041291		Proviral
SARS	BMPR2	26041291		Antiviral
SARS	C6ORF199	26041291		Antiviral
SARS	CAMK1	26041291		Proviral
SARS	CAMK1D	26041291		Antiviral
SARS	CARKL	26041291		Proviral
SARS	CD3E	26041291		Antiviral
SARS	CD4	26041291		Antiviral
SARS	CDK5R2	26041291		Proviral
SARS	CDK6	26041291		Antiviral
SARS	CDKL2	26041291		Antiviral
SARS	CDKL3	26041291		Antiviral
SARS	CDKN1C	26041291		Proviral
SARS	CDKN3	26041291		Antiviral
SARS	CHEK2	26041291		Antiviral
SARS	CKB	26041291		Proviral
SARS	CKM	26041291		Proviral
SARS	CKMT1	26041291		Antiviral
SARS	CKS1B	26041291		Antiviral
SARS	CLK1	26041291		Antiviral
SARS	CLK3	26041291		Antiviral
SARS	CLK4	26041291		Antiviral
SARS	COPB1	26041291		Proviral
SARS	COPB2	26041291		Proviral
SARS	CRKL	26041291		Antiviral
SARS	CSNK1G1	26041291		Antiviral
SARS	CSNK1G2	26041291		Antiviral
SARS	CSNK2A1	26041291		Antiviral
SARS	CXCL10	26041291		Proviral
SARS	DAPK1	26041291		Antiviral
SARS	DAPK3	26041291		Antiviral
SARS	DCAMKL1	26041291		Antiviral
SARS	DCK	26041291		Antiviral
SARS	DGKA	26041291		Proviral
SARS	DGKB	26041291		Antiviral
SARS	DGKD	26041291		Antiviral
SARS	DGKI	26041291		Proviral
SARS	DGKZ	26041291		Antiviral
SARS	DGU	26041291		Antiviral
SARS	DTYMK	26041291		Antiviral
SARS	DUSP4	26041291		Proviral
SARS	DUSP5	26041291		Proviral
SARS	DYRK1A	26041291		Antiviral
SARS	EIF2AK3	26041291		Antiviral
SARS	EKI1	26041291		Antiviral
SARS	EPHA2	26041291		Antiviral
SARS	EPHA3	26041291		Antiviral
SARS	EPHA4	26041291		Antiviral
SARS	EPHA5	26041291		Antiviral
SARS	ERBB3	26041291		Antiviral
SARS	FER	26041291		Proviral
SARS	FLJ10761	26041291		Antiviral
SARS	FLJ12476	26041291		Antiviral
SARS	FLJ13052	26041291		Proviral
SARS	FLJ25006	26041291		Antiviral
SARS	FLJ32685	26041291		Antiviral
SARS	FLT4	26041291		Antiviral
SARS	FYB	26041291		Antiviral
SARS	GALK2	26041291		Antiviral
SARS	GBF1	26041291		Proviral
SARS	GCK	26041291		Antiviral
SARS	GK2	26041291		Proviral
SARS	GRK6	26041291		Proviral
SARS	HAK	26041291		Antiviral
SARS	HK1	26041291		Antiviral
SARS	IHPK1	26041291		Proviral
SARS	ILKAP	26041291		Antiviral
SARS	ITK	26041291		Antiviral
SARS	JAK3	26041291		Antiviral
SARS	KDR	26041291		Proviral
SARS	KIAA1639	26041291		Proviral
SARS	KIAA1804	26041291		Proviral
SARS	LAK	26041291		Antiviral
SARS	LATS1	26041291		Antiviral
SARS	LCK	26041291		Proviral
SARS	LRRK1	26041291		Proviral
SARS	MAP2K1	26041291		Antiviral
SARS	MAP2K3	26041291		Antiviral
SARS	MAP2K6	26041291		Antiviral
SARS	MAP2K7	26041291		Antiviral
SARS	MAP3K10	26041291		Antiviral
SARS	MAP3K11	26041291		Proviral
SARS	MAPK1	26041291		Antiviral
SARS	MAPK9	26041291		Antiviral
SARS	MAST2	26041291		Antiviral
SARS	MIDORI	26041291		Proviral
SARS	MKNK1	26041291		Proviral
SARS	MKNK2	26041291		Antiviral
SARS	MST1R	26041291		Antiviral
SARS	MVD	26041291		Antiviral
SARS	MYLK2	26041291		Proviral
SARS	MYO3A	26041291		Antiviral
SARS	MYO3B	26041291		Antiviral
SARS	NBEA	26041291		Antiviral
SARS	NEK4	26041291		Antiviral
SARS	NME2	26041291		Proviral
SARS	PDIK1L	26041291		Antiviral
SARS	PFTK1	26041291		Proviral
SARS	PKR	26041291		Proviral	antiviral double-stranded RNA-activated protein kinase
SARS	PRKCI	26041291		Proviral
SARS	PSKH1	26041291		Proviral
SARS	PTK2B	26041291		Antiviral
SARS	PTK7	26041291		Antiviral
SARS	PTPRG	26041291		Antiviral
SARS	ROCK1	26041291		Antiviral
SARS	SGKL	26041291		Antiviral
SARS	SMAD7	26041291		Proviral
SARS	SOCS5	26041291		Proviral
SARS	STK16	26041291		Proviral
SARS	STK24	26041291		Antiviral
SARS	STK25	26041291		Antiviral
SARS	STK3	26041291		Antiviral
SARS	TAO1	26041291		Proviral
SARS	THNSL1	26041291		Antiviral
SARS	TLR1	26041291		Antiviral
SARS	TLR4	26041291		Antiviral
SARS	TNFRSF10A	26041291		Antiviral
SARS	TRPM6	26041291		Antiviral
SARS	TXNDC3	26041291		Proviral
SARS	ZAK	26041291		Antiviral
SARS	P53	27519799		virus replication was significantly enhanced in cells that lack p53 expression
SARS-CoV-2	ACE2	https://doi.org/10.1101/2020.06.16.155101
SARS-CoV-2	ACTVR1B	https://doi.org/10.1101/2020.06.16.155101	yes	Proviral
SARS-CoV-2	ARID1A	https://doi.org/10.1101/2020.06.16.155101
SARS-CoV-2	ASF1A	https://doi.org/10.1101/2020.06.16.155101		Antiviral
SARS-CoV-2	ATRX	https://doi.org/10.1101/2020.06.16.155101
SARS-CoV-2	CABIN1	https://doi.org/10.1101/2020.06.16.155101		Antiviral
SARS-CoV-2	CTSL	https://doi.org/10.1101/2020.06.16.155101
SARS-CoV-2	DOLK	https://doi.org/10.1101/2020.06.16.155101
SARS-CoV-2	DPF2	https://doi.org/10.1101/2020.06.16.155101		Proviral
SARS-CoV-2	DYRK1A	https://doi.org/10.1101/2020.06.16.155101
SARS-CoV-2	HIRA	https://doi.org/10.1101/2020.06.16.155101		Antiviral
SARS-CoV-2	HMGB1	https://doi.org/10.1101/2020.06.16.155101
SARS-CoV-2	JMJD	https://doi.org/10.1101/2020.06.16.155101
SARS-CoV-2	KDM6A	https://doi.org/10.1101/2020.06.16.155101
SARS-CoV-2	OTUD5	https://doi.org/10.1101/2020.06.16.155101		False positive?
SARS-CoV-2	PCBD1	https://doi.org/10.1101/2020.06.16.155101
SARS-CoV-2	PGK1	https://doi.org/10.1101/2020.06.16.155101		False positive?
SARS-CoV-2	PHF6	https://doi.org/10.1101/2020.06.16.155101
SARS-CoV-2	PHIP	https://doi.org/10.1101/2020.06.16.155101
SARS-CoV-2	PIAS1	https://doi.org/10.1101/2020.06.16.155101
SARS-CoV-2	PIAS2	https://doi.org/10.1101/2020.06.16.155101
SARS-CoV-2	RAD54L2	https://doi.org/10.1101/2020.06.16.155101
SARS-CoV-2	SIAH1	https://doi.org/10.1101/2020.06.16.155101
SARS-CoV-2	SMAD3	https://doi.org/10.1101/2020.06.16.155101
SARS-CoV-2	SMAD4	https://doi.org/10.1101/2020.06.16.155101
SARS-CoV-2	SMARCA4	https://doi.org/10.1101/2020.06.16.155101
SARS-CoV-2	SMARCA5	https://doi.org/10.1101/2020.06.16.155101
SARS-CoV-2	SMARCB1	https://doi.org/10.1101/2020.06.16.155101
SARS-CoV-2	SMARCC1	https://doi.org/10.1101/2020.06.16.155101
SARS-CoV-2	SMARCE1	https://doi.org/10.1101/2020.06.16.155101
SARS-CoV-2	TMX3	https://doi.org/10.1101/2020.06.16.155101
SARS-CoV-2	UBXN7	https://doi.org/10.1101/2020.06.16.155101
SARS-CoV-2	SRPK1	https://doi.org/10.1101/2020.08.14.251207			4.97e-05
SARS-CoV-2	TPRG1	https://doi.org/10.1101/2020.08.14.251207			9.73e-05
SARS-CoV-2	AGPS	https://doi.org/10.1101/2020.08.14.251207			0.00011787
SARS-CoV-2	hsa-mir-10a	https://doi.org/10.1101/2020.08.14.251207			0.00012657
SARS-CoV-2	PDP2	https://doi.org/10.1101/2020.08.14.251207			0.00021857
SARS-CoV-2	RAD23B	https://doi.org/10.1101/2020.08.14.251207			0.00024787
SARS-CoV-2	hsa-mir-4685	https://doi.org/10.1101/2020.08.14.251207			0.00026801
SARS-CoV-2	C1orf174	https://doi.org/10.1101/2020.08.14.251207			0.00030783
SARS-CoV-2	FAM229A	https://doi.org/10.1101/2020.08.14.251207			0.00031424
SARS-CoV-2	CCDC77	https://doi.org/10.1101/2020.08.14.251207			0.00033438
SARS-CoV-2	KCNH3	https://doi.org/10.1101/2020.08.14.251207			0.00036459
SARS-CoV-2	ESR1	https://doi.org/10.1101/2020.08.14.251207			0.00050008
SARS-CoV-2	SFT2D1	https://doi.org/10.1101/2020.08.14.251207			0.00054426
SARS-CoV-2	MYCL	https://doi.org/10.1101/2020.08.14.251207			0.00054723
SARS-CoV-2	SIK1	https://doi.org/10.1101/2020.08.14.251207			0.00064244
SARS-CoV-2	LIN54	https://doi.org/10.1101/2020.08.14.251207			0.00068959
SARS-CoV-2	LRIT3	https://doi.org/10.1101/2020.08.14.251207			0.00075688
SARS-CoV-2	CPVL	https://doi.org/10.1101/2020.08.14.251207			0.00077977
SARS-CoV-2	NSMCE4A	https://doi.org/10.1101/2020.08.14.251207			0.00079853
SARS-CoV-2	TMEM176A	https://doi.org/10.1101/2020.08.14.251207			0.00080082
SARS-CoV-2	C5orf64	https://doi.org/10.1101/2020.08.14.251207			0.00085392
SARS-CoV-2	PPP3CA	https://doi.org/10.1101/2020.08.14.251207			0.00092441
SARS-CoV-2	SENP6	https://doi.org/10.1101/2020.08.14.251207			0.00097385
SARS-CoV-2	SLFNL1	https://doi.org/10.1101/2020.08.14.251207			0.0010718
SARS-CoV-2	DCAF17	https://doi.org/10.1101/2020.08.14.251207			0.0010727
SARS-CoV-2	CSN3	https://doi.org/10.1101/2020.08.14.251207			0.001129
SARS-CoV-2	SAV1	https://doi.org/10.1101/2020.08.14.251207			0.0012055
SARS-CoV-2	ATM	https://doi.org/10.1101/2020.08.14.251207			0.0012581
SARS-CoV-2	CCDC25	https://doi.org/10.1101/2020.08.14.251207			0.0012581
SARS-CoV-2	SLC5A7	https://doi.org/10.1101/2020.08.14.251207			0.0012581
SARS-CoV-2	RALA	https://doi.org/10.1101/2020.08.14.251207			0.0012581
SARS-CoV-2	ZEB2	https://doi.org/10.1101/2020.08.14.251207			0.0012581
SARS-CoV-2	CDH22	https://doi.org/10.1101/2020.08.14.251207			0.0013428
SARS-CoV-2	PDK1	https://doi.org/10.1101/2020.08.14.251207			0.0013446
SARS-CoV-2	GDF1	https://doi.org/10.1101/2020.08.14.251207			0.0013579
SARS-CoV-2	NR2C1	https://doi.org/10.1101/2020.08.14.251207			0.0014806
SARS-CoV-2	ADORA1	https://doi.org/10.1101/2020.08.14.251207			0.0014856
SARS-CoV-2	ITFG1	https://doi.org/10.1101/2020.08.14.251207			0.0015543
SARS-CoV-2	ZMIZ1	https://doi.org/10.1101/2020.08.14.251207			0.0015895
SARS-CoV-2	CEP128	https://doi.org/10.1101/2020.08.14.251207			0.0016119
SARS-CoV-2	GYPA	https://doi.org/10.1101/2020.08.14.251207			0.0016161
SARS-CoV-2	PCSK6	https://doi.org/10.1101/2020.08.14.251207			0.001627
SARS-CoV-2	PHLDA3	https://doi.org/10.1101/2020.08.14.251207			0.0017136
SARS-CoV-2	hsa-mir-125b-1	https://doi.org/10.1101/2020.08.14.251207			0.001714
SARS-CoV-2	GRTP1	https://doi.org/10.1101/2020.08.14.251207			0.0017415
SARS-CoV-2	TPPP3	https://doi.org/10.1101/2020.08.14.251207			0.0017502
SARS-CoV-2	NF2	https://doi.org/10.1101/2020.08.14.251207			0.0018321
SARS-CoV-2	BCMO1	https://doi.org/10.1101/2020.08.14.251207			0.0018536
SARS-CoV-2	RGS12	https://doi.org/10.1101/2020.08.14.251207			0.0018605
SARS-CoV-2	C19orf71	https://doi.org/10.1101/2020.08.14.251207			0.0018751
SARS-CoV-2	CHRNA5	https://doi.org/10.1101/2020.08.14.251207			0.0018957
SARS-CoV-2	HELQ	https://doi.org/10.1101/2020.08.14.251207			0.001926
SARS-CoV-2	SCAF1	https://doi.org/10.1101/2020.08.14.251207			0.0020688
SARS-CoV-2	TAF6L	https://doi.org/10.1101/2020.08.14.251207			0.0020839
SARS-CoV-2	TMEM258	https://doi.org/10.1101/2020.08.14.251207			0.0020862
SARS-CoV-2	RAB5A	https://doi.org/10.1101/2020.08.14.251207			0.0021004
SARS-CoV-2	G3BP2	https://doi.org/10.1101/2020.08.14.251207			0.002126
SARS-CoV-2	NUDT10	https://doi.org/10.1101/2020.08.14.251207			0.0021615
SARS-CoV-2	hsa-mir-934	https://doi.org/10.1101/2020.08.14.251207			0.0021837
SARS-CoV-2	MDH1B	https://doi.org/10.1101/2020.08.14.251207			0.0021841
SARS-CoV-2	ZNF730	https://doi.org/10.1101/2020.08.14.251207			0.0022001
SARS-CoV-2	SLC7A9	https://doi.org/10.1101/2020.08.14.251207			0.002256
SARS-CoV-2	H2AFX	https://doi.org/10.1101/2020.08.14.251207			0.0022981
SARS-CoV-2	CRP	https://doi.org/10.1101/2020.08.14.251207			0.002413
SARS-CoV-2	ACAP2	https://doi.org/10.1101/2020.08.14.251207			0.0024286
SARS-CoV-2	PIWIL1	https://doi.org/10.1101/2020.08.14.251207			0.0025622
SARS-CoV-2	CSRNP2	https://doi.org/10.1101/2020.08.14.251207			0.0026103
SARS-CoV-2	GPATCH3	https://doi.org/10.1101/2020.08.14.251207			0.0027069
SARS-CoV-2	GPR107	https://doi.org/10.1101/2020.08.14.251207			0.0027206
SARS-CoV-2	ATP1A4	https://doi.org/10.1101/2020.08.14.251207			0.0027375
SARS-CoV-2	hsa-mir-6511b-2	https://doi.org/10.1101/2020.08.14.251207			0.0027655
SARS-CoV-2	TCTEX1D1	https://doi.org/10.1101/2020.08.14.251207			0.0028588
SARS-CoV-2	NLGN4X	https://doi.org/10.1101/2020.08.14.251207			0.0028991
SARS-CoV-2	LRRN3	https://doi.org/10.1101/2020.08.14.251207			0.0029737
SARS-CoV-2	NXPH3	https://doi.org/10.1101/2020.08.14.251207			0.0030099
SARS-CoV-2	PTCHD1	https://doi.org/10.1101/2020.08.14.251207			0.0030186
SARS-CoV-2	EMP1	https://doi.org/10.1101/2020.08.14.251207			0.003025
SARS-CoV-2	LYRM4	https://doi.org/10.1101/2020.08.14.251207			0.0030786
SARS-CoV-2	CA6	https://doi.org/10.1101/2020.08.14.251207			0.0030882
SARS-CoV-2	R3HDM1	https://doi.org/10.1101/2020.08.14.251207			0.0030895
SARS-CoV-2	L3MBTL1	https://doi.org/10.1101/2020.08.14.251207			0.0031111
SARS-CoV-2	MLLT3	https://doi.org/10.1101/2020.08.14.251207			0.0032411
SARS-CoV-2	C3orf27	https://doi.org/10.1101/2020.08.14.251207			0.0032589
SARS-CoV-2	C1orf56	https://doi.org/10.1101/2020.08.14.251207			0.0033569
SARS-CoV-2	SUPT6H	https://doi.org/10.1101/2020.08.14.251207			0.0033765
SARS-CoV-2	AKR1B10	https://doi.org/10.1101/2020.08.14.251207			0.0035422
SARS-CoV-2	MBOAT4	https://doi.org/10.1101/2020.08.14.251207			0.003605
SARS-CoV-2	CGB2	https://doi.org/10.1101/2020.08.14.251207			0.0036416
SARS-CoV-2	hsa-mir-885	https://doi.org/10.1101/2020.08.14.251207			0.0037501
SARS-CoV-2	hsa-mir-5187	https://doi.org/10.1101/2020.08.14.251207			0.0037734
SARS-CoV-2	SZT2	https://doi.org/10.1101/2020.08.14.251207			0.003837
SARS-CoV-2	GAMT	https://doi.org/10.1101/2020.08.14.251207			0.0038952
SARS-CoV-2	AURKB	https://doi.org/10.1101/2020.08.14.251207			0.0039803
SARS-CoV-2	SCARA5	https://doi.org/10.1101/2020.08.14.251207			0.004027
SARS-CoV-2	RNF181	https://doi.org/10.1101/2020.08.14.251207			0.0041062
SARS-CoV-2	LSM12	https://doi.org/10.1101/2020.08.14.251207			0.004119
SARS-CoV-2	RNF180	https://doi.org/10.1101/2020.08.14.251207			0.0041304
SARS-CoV-2	RNF41	https://doi.org/10.1101/2020.08.14.251207			0.0041597
SARS-CoV-2	LIPK	https://doi.org/10.1101/2020.08.14.251207			0.0042563
SARS-CoV-2	hsa-mir-4697	https://doi.org/10.1101/2020.08.14.251207			0.0042934
SARS-CoV-2	RASD2	https://doi.org/10.1101/2020.08.14.251207			0.0042934
SARS-CoV-2	SEBOX	https://doi.org/10.1101/2020.08.14.251207			0.0043122
SARS-CoV-2	TTC27	https://doi.org/10.1101/2020.08.14.251207			0.0044527
SARS-CoV-2	DNAJC17	https://doi.org/10.1101/2020.08.14.251207			0.0045301
SARS-CoV-2	PNPLA8	https://doi.org/10.1101/2020.08.14.251207			0.0045667
SARS-CoV-2	RAB7A	https://doi.org/10.1101/2020.08.14.251207			0.0047209
SARS-CoV-2	EIF2B4	https://doi.org/10.1101/2020.08.14.251207			0.0047695
SARS-CoV-2	BROX	https://doi.org/10.1101/2020.08.14.251207			0.0047919
SARS-CoV-2	SLC18A2	https://doi.org/10.1101/2020.08.14.251207			0.0047928
SARS-CoV-2	TBX2	https://doi.org/10.1101/2020.08.14.251207			0.0047942
SARS-CoV-2	NHLRC2	https://doi.org/10.1101/2020.08.14.251207			0.0047942
SARS-CoV-2	hsa-mir-4784	https://doi.org/10.1101/2020.08.14.251207			0.0048436
SARS-CoV-2	SLC35C1	https://doi.org/10.1101/2020.08.14.251207			0.0049388
SARS-CoV-2	ZIC1	https://doi.org/10.1101/2020.08.14.251207			0.0049919
SARS-CoV-2	UGCG	https://doi.org/10.1101/2020.08.14.251207			0.005034
SARS-CoV-2	TINAG	https://doi.org/10.1101/2020.08.14.251207			0.0050578
SARS-CoV-2	METTL20	https://doi.org/10.1101/2020.08.14.251207			0.0051247
SARS-CoV-2	OXCT1	https://doi.org/10.1101/2020.08.14.251207			0.0051462
SARS-CoV-2	REV1	https://doi.org/10.1101/2020.08.14.251207			0.005246
SARS-CoV-2	ACTR2	https://doi.org/10.1101/2020.08.14.251207			0.0053842
SARS-CoV-2	UNC50	https://doi.org/10.1101/2020.08.14.251207			0.0054259
SARS-CoV-2	FANCE	https://doi.org/10.1101/2020.08.14.251207			0.0055302
SARS-CoV-2	SLC38A10	https://doi.org/10.1101/2020.08.14.251207			0.0055307
SARS-CoV-2	NDUFA9	https://doi.org/10.1101/2020.08.14.251207			0.005554
SARS-CoV-2	FAM227B	https://doi.org/10.1101/2020.08.14.251207			0.0055595
SARS-CoV-2	ZNF121	https://doi.org/10.1101/2020.08.14.251207			0.005571
SARS-CoV-2	hsa-mir-4668	https://doi.org/10.1101/2020.08.14.251207			0.0056122
SARS-CoV-2	MPP5	https://doi.org/10.1101/2020.08.14.251207			0.0056492
SARS-CoV-2	CDK14	https://doi.org/10.1101/2020.08.14.251207			0.0057133
SARS-CoV-2	RHOV	https://doi.org/10.1101/2020.08.14.251207			0.0057275
SARS-CoV-2	BUD13	https://doi.org/10.1101/2020.08.14.251207			0.0057724
SARS-CoV-2	TMEM98	https://doi.org/10.1101/2020.08.14.251207			0.0057975
SARS-CoV-2	ZAK	https://doi.org/10.1101/2020.08.14.251207			0.0058447
SARS-CoV-2	XKRX	https://doi.org/10.1101/2020.08.14.251207			0.0059042
SARS-CoV-2	hsa-mir-4793	https://doi.org/10.1101/2020.08.14.251207			0.0059166
SARS-CoV-2	DDX43	https://doi.org/10.1101/2020.08.14.251207			0.006042
SARS-CoV-2	CCDC89	https://doi.org/10.1101/2020.08.14.251207			0.0060452
SARS-CoV-2	DUOX1	https://doi.org/10.1101/2020.08.14.251207			0.0061065
SARS-CoV-2	hsa-mir-4500	https://doi.org/10.1101/2020.08.14.251207			0.0061944
SARS-CoV-2	PCDHGB2	https://doi.org/10.1101/2020.08.14.251207			0.0062718
SARS-CoV-2	hsa-mir-3197	https://doi.org/10.1101/2020.08.14.251207			0.0063418
SARS-CoV-2	MNAT1	https://doi.org/10.1101/2020.08.14.251207			0.006378
SARS-CoV-2	MRGPRF	https://doi.org/10.1101/2020.08.14.251207			0.0064315
SARS-CoV-2	GFRA3	https://doi.org/10.1101/2020.08.14.251207			0.0064352
SARS-CoV-2	SLC45A2	https://doi.org/10.1101/2020.08.14.251207			0.006443
SARS-CoV-2	UGT1A1	https://doi.org/10.1101/2020.08.14.251207			0.0064558
SARS-CoV-2	CD4	https://doi.org/10.1101/2020.08.14.251207			0.0064956
SARS-CoV-2	AVPR1A	https://doi.org/10.1101/2020.08.14.251207			0.0065418
SARS-CoV-2	MEIS2	https://doi.org/10.1101/2020.08.14.251207			0.0065698
SARS-CoV-2	ZBTB3	https://doi.org/10.1101/2020.08.14.251207			0.0065821
SARS-CoV-2	ANKRD34C	https://doi.org/10.1101/2020.08.14.251207			0.0066091
SARS-CoV-2	NISCH	https://doi.org/10.1101/2020.08.14.251207			0.0066842
SARS-CoV-2	ZSCAN9	https://doi.org/10.1101/2020.08.14.251207			0.0067002
SARS-CoV-2	GOT1L1	https://doi.org/10.1101/2020.08.14.251207			0.0067236
SARS-CoV-2	NONO	https://doi.org/10.1101/2020.08.14.251207			0.0068298
SARS-CoV-2	YIPF3	https://doi.org/10.1101/2020.08.14.251207			0.0069552
SARS-CoV-2	ARRB2	https://doi.org/10.1101/2020.08.14.251207			0.0069891
SARS-CoV-2	hsa-mir-6124	https://doi.org/10.1101/2020.08.14.251207			0.0071076
SARS-CoV-2	CRNKL1	https://doi.org/10.1101/2020.08.14.251207			0.0072825
SARS-CoV-2	C1orf233	https://doi.org/10.1101/2020.08.14.251207			0.0072825
SARS-CoV-2	NMI	https://doi.org/10.1101/2020.08.14.251207			0.0073635
SARS-CoV-2	F8A3	https://doi.org/10.1101/2020.08.14.251207			0.0073676
SARS-CoV-2	SOSTDC1	https://doi.org/10.1101/2020.08.14.251207			0.0074212
SARS-CoV-2	PRADC1	https://doi.org/10.1101/2020.08.14.251207			0.007423
SARS-CoV-2	ETV3L	https://doi.org/10.1101/2020.08.14.251207			0.0074999
SARS-CoV-2	TAL2	https://doi.org/10.1101/2020.08.14.251207			0.007521
SARS-CoV-2	hsa-mir-1267	https://doi.org/10.1101/2020.08.14.251207			0.0075686
SARS-CoV-2	FAR2	https://doi.org/10.1101/2020.08.14.251207			0.0076876
SARS-CoV-2	SLC12A2	https://doi.org/10.1101/2020.08.14.251207			0.0076917
SARS-CoV-2	FAM189B	https://doi.org/10.1101/2020.08.14.251207			0.007705
SARS-CoV-2	SEMA3C	https://doi.org/10.1101/2020.08.14.251207			0.0077375
SARS-CoV-2	hsa-mir-199b	https://doi.org/10.1101/2020.08.14.251207			0.0077452
SARS-CoV-2	S100B	https://doi.org/10.1101/2020.08.14.251207			0.007921
SARS-CoV-2	ODF3	https://doi.org/10.1101/2020.08.14.251207			0.0079521
SARS-CoV-2	TMEM115	https://doi.org/10.1101/2020.08.14.251207			0.0079682
SARS-CoV-2	CD55	https://doi.org/10.1101/2020.08.14.251207			0.0079846
SARS-CoV-2	NDST3	https://doi.org/10.1101/2020.08.14.251207			0.0080139
SARS-CoV-2	SGIP1	https://doi.org/10.1101/2020.08.14.251207			0.0080606
SARS-CoV-2	FCAMR	https://doi.org/10.1101/2020.08.14.251207			0.0081407
SARS-CoV-2	RBM44	https://doi.org/10.1101/2020.08.14.251207			0.0082039
SARS-CoV-2	C10orf12	https://doi.org/10.1101/2020.08.14.251207			0.008263
SARS-CoV-2	TTI2	https://doi.org/10.1101/2020.08.14.251207			0.0084062
SARS-CoV-2	VPRBP	https://doi.org/10.1101/2020.08.14.251207			0.0085317
SARS-CoV-2	NYNRIN	https://doi.org/10.1101/2020.08.14.251207			0.0085774
SARS-CoV-2	ARHGEF9	https://doi.org/10.1101/2020.08.14.251207			0.0086172
SARS-CoV-2	C4orf32	https://doi.org/10.1101/2020.08.14.251207			0.0086713
SARS-CoV-2	TIMM50	https://doi.org/10.1101/2020.08.14.251207			0.0088077
SARS-CoV-2	DNAJC5G	https://doi.org/10.1101/2020.08.14.251207			0.0089244
SARS-CoV-2	hsa-mir-181c	https://doi.org/10.1101/2020.08.14.251207			0.0089445
SARS-CoV-2	BRF2	https://doi.org/10.1101/2020.08.14.251207			0.0090594
SARS-CoV-2	ERVV-1	https://doi.org/10.1101/2020.08.14.251207			0.0091917
SARS-CoV-2	KRT40	https://doi.org/10.1101/2020.08.14.251207			0.0093112
SARS-CoV-2	ZNF287	https://doi.org/10.1101/2020.08.14.251207			0.0093473
SARS-CoV-2	GALNT15	https://doi.org/10.1101/2020.08.14.251207			0.0094128
SARS-CoV-2	MYO5B	https://doi.org/10.1101/2020.08.14.251207			0.009492
SARS-CoV-2	SLC13A3	https://doi.org/10.1101/2020.08.14.251207			0.0095094
SARS-CoV-2	TXNL4B	https://doi.org/10.1101/2020.08.14.251207			0.0095542
SARS-CoV-2	OST4	https://doi.org/10.1101/2020.08.14.251207			0.0095643
SARS-CoV-2	MRPL16	https://doi.org/10.1101/2020.08.14.251207			0.0095872
SARS-CoV-2	DIRC2	https://doi.org/10.1101/2020.08.14.251207			0.0095872
SARS-CoV-2	SCARA3	https://doi.org/10.1101/2020.08.14.251207			0.0098413
SARS-CoV-2	GPALPP1	https://doi.org/10.1101/2020.08.14.251207			0.0098747
SARS-CoV-2	PIK3R2	https://doi.org/10.1101/2020.08.14.251207			0.0098948
SARS-CoV-2	hsa-mir-3671	https://doi.org/10.1101/2020.08.14.251207			0.0099864
SARS-CoV-2	ACE2	https://doi.org/10.1038/s41467-021-21213-4		Reduction of Sdel infection
SARS-CoV-2	CTSL	https://doi.org/10.1038/s41467-021-21213-4		Reduction of Sdel infection
SARS-CoV-2	VPS29	https://doi.org/10.1038/s41467-021-21213-4		Reduction of Sdel infection
SARS-CoV-2	VPS35	https://doi.org/10.1038/s41467-021-21213-4		Reduction of Sdel infection
SARS-CoV-2	RAB7A	https://doi.org/10.1038/s41467-021-21213-4		Reduction of Sdel infection
SARS-CoV-2	CCZ1B	https://doi.org/10.1038/s41467-021-21213-4		Reduction of Sdel infection
SARS-CoV-2	CCZ1	https://doi.org/10.1038/s41467-021-21213-4		Reduction of Sdel infection
SARS-CoV-2	C18orf8	https://doi.org/10.1038/s41467-021-21213-4		Reduction of Sdel infection
SARS-CoV-2	C16orf62	https://doi.org/10.1038/s41467-021-21213-4		Reduction of Sdel infection
SARS-CoV-2	CCDC93	https://doi.org/10.1038/s41467-021-21213-4		Reduction of Sdel infection
SARS-CoV-2	CCDC22	https://doi.org/10.1038/s41467-021-21213-4		Reduction of Sdel infection
SARS-CoV-2	COMMD4	https://doi.org/10.1038/s41467-021-21213-4		Reduction of Sdel infection
SARS-CoV-2	COMMD3	https://doi.org/10.1038/s41467-021-21213-4		Reduction of Sdel infection
SARS-CoV-2	COMMD2	https://doi.org/10.1038/s41467-021-21213-4		Reduction of Sdel infection
SARS-CoV-2	COMMD8	https://doi.org/10.1038/s41467-021-21213-4		Reduction of Sdel infection
SARS-CoV-2	COMMD7	https://doi.org/10.1038/s41467-021-21213-4		Reduction of Sdel infection
SARS-CoV-2	COMMD3-BMI1	https://doi.org/10.1038/s41467-021-21213-4		Reduction of Sdel infection
SARS-CoV-2	COMMD10	https://doi.org/10.1038/s41467-021-21213-4		Reduction of Sdel infection
SARS-CoV-2	COMMD5	https://doi.org/10.1038/s41467-021-21213-4		Reduction of Sdel infection
SARS-CoV-2	CCDC53	https://doi.org/10.1038/s41467-021-21213-4		Reduction of Sdel infection
SARS-CoV-2	KIAA0196	https://doi.org/10.1038/s41467-021-21213-4		Reduction of Sdel infection
SARS-CoV-2	KIAA1033	https://doi.org/10.1038/s41467-021-21213-4		Reduction of Sdel infection
SARS-CoV-2	ARPC4	https://doi.org/10.1038/s41467-021-21213-4		Reduction of Sdel infection
SARS-CoV-2	ARPC3	https://doi.org/10.1038/s41467-021-21213-4		Reduction of Sdel infection
SARS-CoV-2	ACTR3	https://doi.org/10.1038/s41467-021-21213-4		Reduction of Sdel infection
SARS-CoV-2	ACTR2	https://doi.org/10.1038/s41467-021-21213-4		Reduction of Sdel infection
SARS-CoV-2	NPC2	https://doi.org/10.1038/s41467-021-21213-4		Reduction of Sdel infection
SARS-CoV-2	NPC1	https://doi.org/10.1038/s41467-021-21213-4		Reduction of Sdel infection
SARS-CoV-2	WDR81	https://doi.org/10.1038/s41467-021-21213-4		Reduction of Sdel infection
SARS-CoV-2	WDR91	https://doi.org/10.1038/s41467-021-21213-4		Reduction of Sdel infection
SARS-CoV-2	ASCC3	https://doi.org/10.1038/s41467-021-21213-4		Reduction of Sdel infection
SARS-CoV-2	TFE3	https://doi.org/10.1038/s41467-021-21213-4		Reduction of Sdel infection
SARS-CoV-2	ACE2	https://doi.org/10.1016/j.cell.2020.10.030
SARS-CoV-2	RAB7A	https://doi.org/10.1016/j.cell.2020.10.030
SARS-CoV-2	ACTR2	https://doi.org/10.1016/j.cell.2020.10.030
SARS-CoV-2	ACTR3	https://doi.org/10.1016/j.cell.2020.10.030
SARS-CoV-2	ARPC3	https://doi.org/10.1016/j.cell.2020.10.030
SARS-CoV-2	CTSL	https://doi.org/10.1016/j.cell.2020.10.030
SARS-CoV-2	ATP6AP1	https://doi.org/10.1016/j.cell.2020.10.030
SARS-CoV-2	ATP6AP2	https://doi.org/10.1016/j.cell.2020.10.030
SARS-CoV-2	ATP6V0B	https://doi.org/10.1016/j.cell.2020.10.030
SARS-CoV-2	ATP6V0C	https://doi.org/10.1016/j.cell.2020.10.030
SARS-CoV-2	ATP6V0D1	https://doi.org/10.1016/j.cell.2020.10.030
SARS-CoV-2	ATP6V1A	https://doi.org/10.1016/j.cell.2020.10.030
SARS-CoV-2	ATP6V1B2	https://doi.org/10.1016/j.cell.2020.10.030
SARS-CoV-2	ATP6V1C1	https://doi.org/10.1016/j.cell.2020.10.030
SARS-CoV-2	ATP6V1E1	https://doi.org/10.1016/j.cell.2020.10.030
SARS-CoV-2	ATP6V1G1	https://doi.org/10.1016/j.cell.2020.10.030
SARS-CoV-2	ATP6V1H	https://doi.org/10.1016/j.cell.2020.10.030
SARS-CoV-2	TMEM199	https://doi.org/10.1016/j.cell.2020.10.030
SARS-CoV-2	TOR1AIP1	https://doi.org/10.1016/j.cell.2020.10.030
SARS-CoV-2	VPS29	https://doi.org/10.1016/j.cell.2020.10.030
SARS-CoV-2	VPS35	https://doi.org/10.1016/j.cell.2020.10.030
SARS-CoV-2	SNX27	https://doi.org/10.1016/j.cell.2020.10.030
SARS-CoV-2	COMM2	https://doi.org/10.1016/j.cell.2020.10.030
SARS-CoV-2	COMM3	https://doi.org/10.1016/j.cell.2020.10.030
SARS-CoV-2	COMMD3-BMI1	https://doi.org/10.1016/j.cell.2020.10.030
SARS-CoV-2	COMMD4	https://doi.org/10.1016/j.cell.2020.10.030
SARS-CoV-2	PIK3C3	https://doi.org/10.1016/j.cell.2020.10.030
SARS-CoV-2	VPS34	https://doi.org/10.1016/j.cell.2020.10.030
SARS-CoV-2	WDR81	https://doi.org/10.1016/j.cell.2020.10.030
SARS-CoV-2	ACP5	https://doi.org/10.1016/j.cell.2020.10.030
SARS-CoV-2	DPM3	https://doi.org/10.1016/j.cell.2020.10.030
SARS-CoV-2	ERMP1	https://doi.org/10.1016/j.cell.2020.10.030
SARS-CoV-2	PPID	https://doi.org/10.1016/j.cell.2020.10.030
SARS-CoV-2	CHST14	https://doi.org/10.1016/j.cell.2020.10.030
SARS-CoV-2	SLTM	https://doi.org/10.1016/j.cell.2020.10.030
SARS-CoV-2	SPEN	https://doi.org/10.1016/j.cell.2020.10.030
SARS-CoV-2	HSP90	https://doi.org/10.1016/j.isci.2021.102151
